# Capabilities, specificity gaps and training-data dependence of AlphaFold3 across diverse application areas

**DOI:** 10.64898/2026.07.13.738147

**Authors:** Océane Follonier, Yan Liu, Pablo Campomanes, Luc Lafrenaye, Julien Racle, Daniel Alvarez, Julian van Gerwen, Ricardo Heinzmann, Jürgen Jänes, Eric Kummelstedt, Janani Durairaj, David Gfeller, Stefano Vanni, Pedro Beltrao

## Abstract

Structure prediction models have moved from single proteins to assemblies that include diverse biomolecules and their modifications. AlphaFold3 (AF3) and related models extended structural modelling via an all-atom framework, opening many new potential applications in structural biology. We evaluate how well the new capabilities of AF3 translate into application tasks in diverse areas: prediction of ubiquitinated protein structures, T-cell receptor (TCR)-epitope recognition, antibody-antigen complexes, protein-RNA and protein-lipid interactions. We find that, while AF3 can perform well in favourable settings, this performance is uneven across applications. In RNA-target predictions, the model confidence fails to separate genuine from decoy interaction partners and in several tasks accuracy depends on the presence of related complexes in the training set. Taken together, our assessment is more cautious than for AF2, whose gains in modelling monomers and complexes were clear and broadly generalisable. AF3’s extension to new biomolecule types shows less consistent performance and generalisation. AF3 can be a powerful tool for hypothesis generation and prioritisation, but its predictions and use of confidence metrics will depend strongly on the specific application area and must be interpreted with respect to training-set overlap. We expect that the benchmarks provided here will serve for testing of future developments in the structure prediction field.
