## Supplementary material for "Capabilities, specificity gaps and training-data dependence of AlphaFold3 across diverse application areas": Table S1

### Sheet: ubn_structures_summary
PDB ID	# covalent bonds	Release Date	# chains	PMID (PDB ID when missing)	Experimental method	PDB title	Structural group	Ubiquitin-like protein
1aar	1	19931031	2	1322903	X-ray diffraction	STRUCTURE OF A DIUBIQUITIN CONJUGATE AND A MODEL FOR INTERACTION WITH UBIQUITIN CONJUGATING ENZYME (E2)	Ubi-chain	Ubiquitin
1cmx	1	19990727	4	10406793	X-ray diffraction	STRUCTURAL BASIS FOR THE SPECIFICITY OF UBIQUITIN C-TERMINAL HYDROLASES	DUB	Ubiquitin
1f9j	1	20010207	4	11173499	X-ray diffraction	STRUCTURE OF A NEW CRYSTAL FORM OF TETRAUBIQUITIN	Ubi-chain	Ubiquitin
1fxt	1	20011010	2	11591345	Solution NMR	STRUCTURE OF A CONJUGATING ENZYME-UBIQUITIN THIOLESTER COMPLEX	E2 enzyme	Ubiquitin
1nbf	1	20030107	2	12507430	X-ray diffraction	Crystal structure of a UBP-family deubiquitinating enzyme in isolation and in complex with ubiquitin aldehyde	DUB	Ubiquitin
1tbe	1	19940131	2	8107144	X-ray diffraction	STRUCTURE OF TETRAUBIQUITIN SHOWS HOW MULTIUBIQUITIN CHAINS CAN BE FORMED	Ubi-chain	Ubiquitin
1xd3	1	20041123	2	15531586	X-ray diffraction	Crystal structure of UCHL3-UbVME complex	DUB	Ubiquitin
1xt9	1	20041221	2	15567417	X-ray diffraction	Crystal Structure of Den1 in complex with Nedd8	DUB	NEDD8
2ayo	1	20051018	2	16211010	X-ray diffraction	Structure of USP14 bound to ubquitin aldehyde	DUB	Ubiquitin
2bgf	1	20050831	2	15937902	Solution NMR	NMR structure of Lys48-linked di-ubiquitin using chemical shift perturbation data together with RDCs and 15N-relaxation data	Ubi-chain	Ubiquitin
2bkr	1	20050915	2	15775960	X-ray diffraction	NEDD8 NEDP1 complex	DUB	NEDD8
2ibi	1	20061024	2	2ibi	X-ray diffraction	Covalent Ubiquitin-USP2 Complex	DUB	Ubiquitin
2j7q	1	20070320	2	17349955	X-ray diffraction	Crystal structure of the ubiquitin-specific protease encoded by murine cytomegalovirus tegument protein M48 in complex with a ubquitin-based suicide substrate	DUB	Ubiquitin
2kde	1	20090901	3	19683493	Solution NMR	NMR structure of major S5a (196-306):K48 linked diubiquitin species	Ubi-chain + binder	Ubiquitin
2kdf	1	20090901	3	19683493	Solution NMR	NMR structure of minor S5a (196-306):K48 linked diubiquitin species	Ubi-chain + binder	Ubiquitin
2lvp	1	20121121	3	23123110	Solution NMR	gp78CUE domain bound to the distal ubiquitin of K48-linked diubiquitin	Ubi-chain + binder	Ubiquitin
2lvq	1	20121121	3	23123110	Solution NMR	gp78CUE domain bound to the proximal ubiquitin of K48-linked diubiquitin	Ubi-chain + binder	Ubiquitin
2n13	1	20160309	4	26971995	Solution NMR	Complex structure of MyUb (1080-1122) of human Myosin VI with K63-diUb	Ubi-chain + binder	Ubiquitin
2n3v	1	20160224	3	26912900	Solution NMR	Solution structure of the Rpn1 T1 site with K48-linked diubiquitin in the extended binding mode	Ubi-chain + binder	Ubiquitin
2n3w	1	20160224	3	26912900	Solution NMR	Solution structure of the Rpn1 T1 site with K48-linked diubiquitin in the contracted binding mode	Ubi-chain + binder	Ubiquitin
2nvu	1	20070130	5	17220875	X-ray diffraction	Structure of APPBP1-UBA3~NEDD8-NEDD8-MgATP-Ubc12(C111A), a trapped ubiquitin-like protein activation complex	Other	NEDD8
2o6v	3	20070213	4	17240395	X-ray diffraction	Crystal structure and solution NMR studies of Lys48-linked tetraubiquitin at neutral pH	Ubi-chain	Ubiquitin
2rr9	1	20110706	3	2rr9	Solution NMR	The solution structure of the K63-Ub2:tUIMs complex	Ubi-chain + binder	Ubiquitin
2wdt	1	20091229	2	20042598	X-ray diffraction	Crystal structure of Plasmodium falciparum UCHL3 in complex with the suicide inhibitor UbVME	DUB	Ubiquitin
2wwz	1	20091124	3	19935683	X-ray diffraction	TAB2 NZF DOMAIN IN COMPLEX WITH Lys63-linked di-ubiquitin, P212121	Ubi-chain + binder	Ubiquitin
2wx0	1	20091124	3	19935683	X-ray diffraction	TAB2 NZF DOMAIN IN COMPLEX WITH Lys63-linked di-ubiquitin, P21	Ubi-chain + binder	Ubiquitin
2wx1	1	20091124	3	19935683	X-ray diffraction	TAB2 NZF DOMAIN IN COMPLEX WITH Lys63-linked tri-ubiquitin, P212121	Ubi-chain + binder	Ubiquitin
2xew	1	20100714	4	20622874	X-ray diffraction	Crystal structure of K11-linked diubiquitin	Ubi-chain	Ubiquitin
2xk5	1	20100825	2	20802491	X-ray diffraction	Crystal structure of K6-linked diubiquitin	Ubi-chain	Ubiquitin
2y5b	1	20120125	2	21399617	X-ray diffraction	Structure of USP21 in complex with linear diubiquitin-aldehyde	DUB	Ubiquitin
3a1q	1	20090721	3	19536136	X-ray diffraction	Crystal structure of the mouse RAP80 UIMs in complex with Lys63-linked di-ubiquitin	Ubi-chain + binder	Ubiquitin
3a33	1	20091124	4	20152160	X-ray diffraction	UbcH5b~Ubiquitin Conjugate	E2 enzyme	Ubiquitin
3a9j	1	20091208	3	19927120	X-ray diffraction	Crystal structure of the mouse TAB2-NZF in complex with Lys63-linked di-ubiquitin	Ubi-chain + binder	Ubiquitin
3a9k	1	20091208	3	19927120	X-ray diffraction	Crystal structure of the mouse TAB3-NZF in complex with Lys63-linked di-ubiquitin	Ubi-chain + binder	Ubiquitin
3alb	4	20100825	4	20728431	X-ray diffraction	Cyclic Lys48-linked tetraubiquitin	Ubi-chain	Ubiquitin
3aul	1	20110907	2	21900242	X-ray diffraction	Crystal structure of wild-type Lys48-linked diubiquitin in an open conformation	Ubi-chain	Ubiquitin
3by4	1	20080219	2	18270205	X-ray diffraction	Structure of Ovarian Tumor (OTU) domain in complex with Ubiquitin	DUB	Ubiquitin
3c0r	1	20080219	2	18270205	X-ray diffraction	Structure of Ovarian Tumor (OTU) domain in complex with Ubiquitin	DUB	Ubiquitin
3dqv	1	20080930	3	18805092	X-ray diffraction	Structural Insights into NEDD8 Activation of Cullin-RING Ligases: Conformational Control of Conjugation	E3 ligase	NEDD8
3dvg	1	20080930	4	18724939	X-ray diffraction	Crystal structure of K63-specific fab Apu.3A8 bound to K63-linked di-ubiquitin	Ubi-chain + binder	Ubiquitin
3dvn	1	20080930	4	18724939	X-ray diffraction	Crystal structure of K63-specific fab Apu2.16 bound to K63-linked di-ubiquitin	Ubi-chain + binder	Ubiquitin
3i3t	1	20090721	2	23287719	X-ray diffraction	Crystal structure of covalent ubiquitin-USP21 complex	DUB	Ubiquitin
3ifw	1	20100616	2	20439756	X-ray diffraction	Crystal structure of the S18Y variant of ubiquitin carboxy terminal hydrolase L1 bound to ubiquitin vinylmethylester.	DUB	Ubiquitin
3ihp	1	20091229	2	3ihp	X-ray diffraction	Covalent Ubiquitin-Usp5 Complex	DUB	Ubiquitin
3jvz	1	20100112	3	20064473	X-ray diffraction	E2~Ubiquitin-HECT	E2 enzyme	Ubiquitin
3jw0	1	20100112	3	20064473	X-ray diffraction	E2~Ubiquitin-HECT	E2 enzyme	Ubiquitin
3kvf	1	20100616	2	20439756	X-ray diffraction	Crystal structure of the I93M mutant of ubiquitin carboxy terminal hydrolase L1 bound to ubiquitin vinylmethylester	DUB	Ubiquitin
3kw5	1	20100616	2	20439756	X-ray diffraction	Crystal structure of ubiquitin carboxy terminal hydrolase L1 bound to ubiquitin vinylmethylester	DUB	Ubiquitin
3m3j	1	20100323	2	20823512	X-ray diffraction	A new crystal form of Lys48-linked diubiquitin	Ubi-chain	Ubiquitin
3mhs	1	20100421	5	20395473	X-ray diffraction	Structure of the SAGA Ubp8/Sgf11/Sus1/Sgf73 DUB module bound to ubiquitin aldehyde	DUB	Ubiquitin
3ns8	1	20110720	2	22542781	X-ray diffraction	Crystal structure of an open conformation of Lys48-linked diubiquitin at pH 7.5	Ubi-chain	Ubiquitin
3o65	1	20101124	2	21118805	X-ray diffraction	Crystal structure of a Josephin-ubiquitin complex: Evolutionary restraints on ataxin-3 deubiquitinating activity	DUB	Ubiquitin
3phw	1	20110202	2	21266548	X-ray diffraction	OTU Domain of Crimean Congo Hemorrhagic Fever Virus in complex with Ubiquitin	DUB	Ubiquitin
3phx	1	20110202	2	21266548	X-ray diffraction	OTU Domain of Crimean Congo Hemorrhagic Fever Virus in complex with ISG15	DUB	ISG15
3prm	1	20110126	2	21228232	X-ray diffraction	Structural analysis of a viral OTU domain protease from the Crimean-Congo Hemorrhagic Fever virus in complex with human ubiquitin	DUB	Ubiquitin
3prp	1	20110126	2	21228232	X-ray diffraction	Structural analysis of a viral OTU domain protease from the Crimean-Congo Hemorrhagic Fever virus in complex with human ubiquitin	DUB	Ubiquitin
3pse	1	20110119	2	21245344	X-ray diffraction	Structure of a viral OTU domain protease bound to interferon-stimulated gene 15 (ISG15)	DUB	ISG15
3pt2	1	20110119	2	21245344	X-ray diffraction	Structure of a viral OTU domain protease bound to Ubiquitin	DUB	Ubiquitin
3tmp	1	20120111	2	22245969	X-ray diffraction	The catalytic domain of human deubiquitinase DUBA in complex with ubiquitin aldehyde	DUB	Ubiquitin
3ugb	1	20120516	4	22551455	X-ray diffraction	UbcH5c~Ubiquitin Conjugate	E2 enzyme	Ubiquitin
3wxg	1	20150211	3	25686088	X-ray diffraction	Crystal structure of CYLD USP domain (C596A) in complex with Lys63-linked diubiquitin	Ubi-chain + binder	Ubiquitin
3znh	1	20130227	2	23387960	X-ray diffraction	Crimean Congo Hemorrhagic Fever Virus OTU domain in complex with ubiquitin-propargyl.	DUB	Ubiquitin
3zni	1	20130710	4	23851457	X-ray diffraction	Structure of phosphoTyr363-Cbl-b - UbcH5B-Ub - ZAP-70 peptide complex	E2 enzyme	Ubiquitin
4ap4	2	20120725	5	22842904	X-ray diffraction	Rnf4 - ubch5a - ubiquitin heterotrimeric complex	E2 enzyme	Ubiquitin
4auq	2	20120815	6	22902369	X-ray diffraction	Structure of BIRC7-UbcH5b-Ub complex.	E2 enzyme	Ubiquitin
4bbn	1	20130501	3	23644597	X-ray diffraction	NEDD4 HECT-Ub:Ub complex	E3 ligase	Ubiquitin
4bvu	1	20140129	3	24446487	X-ray diffraction	Structure of Shigella effector OspG in complex with host UbcH5c- Ubiquitin conjugate	E2 enzyme	Ubiquitin
4dhj	1	20120222	3	22367539	X-ray diffraction	The structure of a ceOTUB1 ubiquitin aldehyde UBC13~Ub complex	DUB	Ubiquitin
4dhz	1	20120222	3	22367539	X-ray diffraction	The structure of h/ceOTUB1-ubiquitin aldehyde-UBC13~Ub	DUB	Ubiquitin
4fjv	1	20130612	2	25590432	X-ray diffraction	Crystal Structure of Human Otubain2 and Ubiquitin Complex	DUB	Ubiquitin
4hxd	1	20130213	2	23345508	X-ray diffraction	Diversity of ubiquitin and ISG15 specificity amongst nairoviruses viral ovarian tumor domain proteases	DUB	Ubiquitin
4i6n	1	20130529	2	23617878	X-ray diffraction	Crystal structure of Trichinella spiralis UCH37 catalytic domain bound to Ubiquitin vinyl methyl ester	DUB	Ubiquitin
4ium	1	20130213	2	23401522	X-ray diffraction	Equine arteritis virus papain-like protease 2 (PLP2) covalently bound to ubiquitin	DUB	Ubiquitin
4ldt	2	20130814	4	23955022	X-ray diffraction	The structure of h/ceOTUB1-ubiquitin aldehyde-UBCH5B~Ub	DUB	Ubiquitin
4mm3	1	20140702	2	24854014	X-ray diffraction	Crystal structure of SARS-CoV papain-like protease PLpro in complex with ubiquitin aldehyde	DUB	Ubiquitin
4nnj	1	20140507	5	24816100	X-ray diffraction	Crystal structure of Uba1 in complex with ubiquitin-AMP and thioesterified ubiquitin	Other	Ubiquitin
4nql	1	20141008	3	24787148	X-ray diffraction	The crystal structure of the DUB domain of AMSH orthologue, Sst2 from S. pombe, in complex with lysine 63-linked diubiquitin	Ubi-chain + binder	Ubiquitin
4p5o	1	20140702	5	24949976	X-ray diffraction	Structure of an RBX1-UBC12~NEDD8-CUL1-DCN1 complex: a RING-E3-E2~ubiquitin-like protein-substrate intermediate trapped in action	E2 enzyme	NEDD8
4q5e	1	20140702	3	24856362	X-ray diffraction	Shigella Effector Kinase OspG bound to E2-Ub UbcH7-Ub Conjugate	E2 enzyme	Ubiquitin
4q5h	1	20140702	3	24856362	X-ray diffraction	Shigella Effector Kinase OspG bound to AMPPNP and E2-Ub UbcH7-Ub Conjugate	E2 enzyme	Ubiquitin
4r62	1	20150902	2	26286193	X-ray diffraction	Structure of Rad6~Ub	E2 enzyme	Ubiquitin
4rf0	1	20141022	2	25320088	X-ray diffraction	Crystal structure of the Middle-East respiratory syndrome coronavirus papain-like protease in complex with ubiquitin (space group P6522)	DUB	Ubiquitin
4rf1	1	20141022	2	25320088	X-ray diffraction	Crystal structure of the Middle-East respiratory syndrome coronavirus papain-like protease in complex with ubiquitin (space group P63)	DUB	Ubiquitin
4s22	1	20150408	2	25752573	X-ray diffraction	Crystal structure of K29 linked di-Ubiquitin	Ubi-chain	Ubiquitin
4uel	1	20150304	3	25702870	X-ray diffraction	UCH-L5 in complex with ubiquitin-propargyl bound to the RPN13 DEUBAD domain	DUB	Ubiquitin
4uf6	1	20150304	3	25702870	X-ray diffraction	UCH-L5 in complex with ubiquitin-propargyl bound to an activating fragment of INO80G	DUB	Ubiquitin
4v3k	1	20150408	3	25801170	X-ray diffraction	RNF38-UbcH5B-UB complex	E2 enzyme	Ubiquitin
4v3l	1	20150408	4	25801170	X-ray diffraction	RNF38-UB-UbcH5B-Ub complex	E2 enzyme	Ubiquitin
4xkh	2	20160217	3	26876100	X-ray diffraction	CRYSTAL STRUCTURE OF THE AIRAPL TANDEM UIMS IN COMPLEX WITH A LYS48-LINKED TRI-UBIQUITIN	Ubi-chain + binder	Ubiquitin
4xyz	1	20150318	2	25723849	X-ray diffraction	Crystal structure of K33 linked di-Ubiquitin	Ubi-chain	Ubiquitin
5af4	1	20150325	2	25752577	X-ray diffraction	Structure of Lys33-linked diUb	Ubi-chain	Ubiquitin
5ait	2	20150708	7	26148049	X-ray diffraction	A complex of of RNF4-RING domain, UbeV2, Ubc13-Ub (isopeptide crosslink)	E2 enzyme	Ubiquitin
5aiu	2	20150708	5	26148049	X-ray diffraction	A complex of RNF4-RING domain, Ubc13-Ub (isopeptide crosslink)	E2 enzyme	Ubiquitin
5caw	1	20150722	2	26161729	X-ray diffraction	Structure of Pediculus humanus Parkin bound to phospho-ubiquitin	E3 ligase	Ubiquitin
5cra	1	20151125	2	26598703	X-ray diffraction	Structure of the SdeA DUB Domain	DUB	Ubiquitin
5cvm	1	20151007	2	26388029	X-ray diffraction	USP46~ubiquitin BEA covalent complex	DUB	Ubiquitin
5cvn	1	20151007	3	26388029	X-ray diffraction	WDR48 (2-580):USP46~ubiquitin ternary complex	DUB	Ubiquitin
5d0m	1	20151209	3	26656854	X-ray diffraction	Structure of UbE2D2:RNF165:Ub complex	E2 enzyme	Ubiquitin
5e6j	2	20160518	3	27203180	X-ray diffraction	Structure of SARS PLpro bound to a Lys48-linked di-ubiquitin activity based probe	Ubi-chain + binder	Ubiquitin
5edv	1	20160120	4	26789245	X-ray diffraction	Structure of the HOIP-RBR/UbcH5B~ubiquitin transfer complex	E2 enzyme	Ubiquitin
5emz	1	20161116	2	5emz	X-ray diffraction	Crystal structure of K48-linked diubiquitin with F45W mutation in the proximal unit	Ubi-chain	Ubiquitin
5eya	2	20160817	6	27425606	X-ray diffraction	TRIM25 RING domain in complex with Ubc13-Ub conjugate	E2 enzyme	Ubiquitin
5fer	2	20160518	6	27154206	X-ray diffraction	Complex of TRIM25 RING with UbcH5-Ub	E2 enzyme	Ubiquitin
5god	1	20161102	2	27768314	X-ray diffraction	Lys27-linked di-ubiquitin	Ubi-chain	Ubiquitin
5goi	1	20161102	2	27768314	X-ray diffraction	Lys48-linked di-ubiquitin	Ubi-chain	Ubiquitin
5gvi	1	20170913	3	28945247	X-ray diffraction	Zebrafish USP30 in complex with Lys6-linked diubiquitin	Ubi-chain + binder	Ubiquitin
5h7s	2	20171129	6	29496391	X-ray diffraction	Structural basis of the flanking zinc-finger motifs crucial for the E3 ligase activity of the LNX1 RING domain	E2 enzyme	Ubiquitin
5ifr	1	20160511	2	27182664	X-ray diffraction	Structure of the stable UBE2D3-UbDha conjugate	E2 enzyme	Ubiquitin
5jp3	1	20160727	2	27425412	X-ray diffraction	Structure of Xanthomonas campestris effector protein XopD bound to ubiquitin	DUB	Ubiquitin
5jqs	1	20160622	2	27292798	X-ray diffraction	Crystal structure of deubiquitinase MINDY-1 in complex with Ubiquitin	DUB	Ubiquitin
5jtj	1	20160810	2	27452404	X-ray diffraction	USP7CD-CTP in complex with Ubiquitin	DUB	Ubiquitin
5jtv	1	20161012	2	27452404	X-ray diffraction	USP7CD-UBL45 in complex with Ubiquitin	DUB	Ubiquitin
5khy	1	20160914	2	27197715	X-ray diffraction	Crystal structure of oxime-linked K6 diubiquitin	Ubi-chain	Ubiquitin
5kyc	1	20170809	2	29249604	X-ray diffraction	Crystal structure of USP7 catalytic domain [V302K] mutant in complex with ubiquitin (malonate bound)	DUB	Ubiquitin
5kyd	1	20170809	2	29249604	X-ray diffraction	Crystal structure of USP7 catalytic domain [V302K] mutant in complex with ubiquitin	DUB	Ubiquitin
5kye	1	20170809	2	29249604	X-ray diffraction	Crystal structure of USP7 catalytic domain [H294E] mutant in complex with ubiquitin	DUB	Ubiquitin
5kyf	1	20170809	2	29249604	X-ray diffraction	Crystal structure of USP7 catalytic domain [L299A] mutant in complex with ubiquitin	DUB	Ubiquitin
5l8h	1	20160928	2	27650958	X-ray diffraction	Structure of USP46-UbVME	DUB	Ubiquitin
5l8w	1	20160928	3	27650958	X-ray diffraction	Structure of USP12-UB-PRG/UAF1	DUB	Ubiquitin
5ln1	1	20161019	4	27698474	X-ray diffraction	STRUCTURE OF UBIQUITYLATED-RPN10 FROM YEAST;	Other	Ubiquitin
5lrv	1	20161019	3	27732584	X-ray diffraction	Structure of Cezanne/OTUD7B OTU domain bound to Lys11-linked diubiquitin	Ubi-chain + binder	Ubiquitin
5lrw	1	20161019	2	27732584	X-ray diffraction	Structure of Cezanne/OTUD7B OTU domain bound to ubiquitin	DUB	Ubiquitin
5lrx	1	20161019	2	27732584	X-ray diffraction	Structure of A20 OTU domain bound to ubiquitin	DUB	Ubiquitin
5mn9	1	20170125	3	28082312	X-ray diffraction	Crystal structure of MINDY-1 tMIU in complex with K48-diUb	Ubi-chain + binder	Ubiquitin
5mnj	1	20170531	4	28553961	X-ray diffraction	Structure of MDM2-MDMX-UbcH5B-ubiquitin complex	E2 enzyme	Ubiquitin
5n2w	1	20170419	2	28414322	X-ray diffraction	WT-Parkin and pUB complex	E3 ligase	Ubiquitin
5ohm	1	20171004	4	28943312	X-ray diffraction	K33-specific affimer bound to K33 diUb	Ubi-chain + binder	Ubiquitin
5ohn	1	20170920	2	28945249	X-ray diffraction	Crystal structure of USP30 in covalent complex with ubiquitin propargylamide (low resolution)	DUB	Ubiquitin
5ohp	1	20170920	3	28945249	X-ray diffraction	Crystal structure of USP30 (C77A) in complex with Lys6-linked diubiquitin	Ubi-chain + binder	Ubiquitin
5ohv	1	20171004	4	28943312	X-ray diffraction	K33-specific affimer bound to K33 diUb	Ubi-chain + binder	Ubiquitin
5tl6	1	20170503	2	28438633	X-ray diffraction	Crystal structure of SARS-CoV papain-like protease in complex with the C-terminal domain of human ISG15	DUB	ISG15
5tl7	1	20170503	2	28438633	X-ray diffraction	Crystal structure of SARS-CoV papain-like protease in complex with C-terminal domain mouse ISG15	DUB	ISG15
5tte	1	20170823	3	28790309	X-ray diffraction	Crystal Structure of an RBR E3 ubiquitin ligase in complex with an E2-Ub thioester intermediate mimic	E2 enzyme	Ubiquitin
5tut	1	20171108	2	5tut	X-ray diffraction	UbcH5a-Ub isopeptide conjugate	E2 enzyme	Ubiquitin
5ujn	1	20180808	2	26876099	Solution NMR	Representative 2-conformer ensembles of K27-linked Ub2 from RDC data	Ubi-chain	Ubiquitin
5ulf	1	20170607	2	5ulf	X-ray diffraction	Crystal Structure of a UbcH5b~Ub conjugate	E2 enzyme	Ubiquitin
5ulh	1	20170607	3	5ulh	X-ray diffraction	Structure of RNF165 in complex with a UbcH5b~Ub conjugate	E2 enzyme	Ubiquitin
5vey	1	20170517	3	28506460	Solution NMR	Solution NMR structure of histone H2A-H2B mono-ubiquitylated at H2A Lys15 in complex with RNF169 (653-708)	Histone	Ubiquitin
5vnz	1	20171206	6	29176576	X-ray diffraction	Structure of a TRAF6-Ubc13~Ub complex	E2 enzyme	Ubiquitin
5vo0	2	20171206	6	29176576	X-ray diffraction	Structure of a TRAF6-Ubc13~Ub complex	E2 enzyme	Ubiquitin
5vzw	2	20170809	6	28681414	X-ray diffraction	TRIM23 RING domain in complex with UbcH5-Ub	E2 enzyme	Ubiquitin
5w8t	1	20170927	2	28931677	X-ray diffraction	Crystal structure of MERS-CoV papain-like protease in complex with the C-terminal domain of human ISG15	DUB	ISG15
5w8u	1	20170927	2	28931677	X-ray diffraction	Crystal structure of MERS-CoV papain-like protease in complex with the C-terminal domain of human ISG15	DUB	ISG15
5wvo	1	20171115	4	29053958	X-ray diffraction	Crystal structure of DNMT1 RFTS domain in complex with K18/K23 mono-ubiquitylated histone H3	Histone	Ubiquitin
5xis	1	20180307	3	29330428	X-ray diffraction	Crystal structure of RNF168 UDM1 in complex with Lys63-linked diubiquitin, form I	Ubi-chain + binder	Ubiquitin
5xit	1	20180307	3	29330428	X-ray diffraction	Crystal structure of RNF168 UDM1 in complex with Lys63-linked diubiquitin, form II	Ubi-chain + binder	Ubiquitin
5ymy	1	20190313	3	30962947	Solution NMR	The structure of the complex between Rpn13 and K48-diUb	Ubi-chain + binder	Ubiquitin
6bi8	1	20181107	2	31765674	X-ray diffraction	X-ray structure of MERS coronavirus papain-like protease in complex with human ISG15	DUB	ISG15
6cp2	1	20180801	3	30015617	X-ray diffraction	SidC in complex with UbcH7~Ub	E2 enzyme	Ubiquitin
6ei1	1	20180307	2	29476094	X-ray diffraction	Crystal structure of the covalent complex between deubiquitinase ZUFSP (ZUP1) and Ubiquitin-PA	DUB	Ubiquitin
6fdk	1	20180815	2	30028574	X-ray diffraction	Structure of Chlamydia trachomatis effector protein Cdu1 bound to ubiquitin	DUB	Ubiquitin
6ffa	1	20180221	2	29463763	X-ray diffraction	FMDV Leader protease bound to substrate ISG15	DUB	ISG15
6fge	1	20180404	2	29576527	X-ray diffraction	Crystal structure of human ZUFSP/ZUP1 in complex with ubiquitin	DUB	Ubiquitin
6fx4	1	20180711	2	29964046	X-ray diffraction	Disulfide between E3 HECT ligase Smurf2 and Ubiquitin G76C	E3 ligase	Ubiquitin
6fyh	1	20180711	2	29964046	X-ray diffraction	Disulfide between ubiquitin G76C and the E3 HECT ligase Huwe1	E3 ligase	Ubiquitin
6glc	1	20180613	2	29995846	X-ray diffraction	Structure of phospho-Parkin bound to phospho-ubiquitin	E3 ligase	Ubiquitin
6gzs	1	20181114	2	30397340	X-ray diffraction	Structure of Chlamydia trachomatis effector protein ChlaDUB1 bound to ubiquitin	DUB	Ubiquitin
6h4h	1	20190327	4	30926243	X-ray diffraction	Usp28 catalytic domain variant E593D in complex with UbPA	DUB	Ubiquitin
6hei	1	20190327	2	30926242	X-ray diffraction	Structure of the catalytic domain of USP28 (insertion deleted) bound to Ubiquitin-PA	DUB	Ubiquitin
6hek	2	20190327	4	30926242	X-ray diffraction	Structure of human USP28 bound to Ubiquitin-PA	DUB	Ubiquitin
6hpr	1	20181212	4	30523153	X-ray diffraction	Crystal structure of cIAP1 RING domain bound to UbcH5B-Ub and a non-covalent Ub	E2 enzyme	Ubiquitin
6isu	1	20190206	3	30589182	X-ray diffraction	Crystal structure of Lys27-linked di-ubiquitin in complex with its selective interacting protein UCHL3	Ubi-chain + binder	Ubiquitin
6jb6	1	20190320	2	6jb6	X-ray diffraction	Crystal structure of Ub-conjugated Ube2K C92K&K97A mutant (isopeptide linkage), 2.7 A resolution	E2 enzyme	Ubiquitin
6jwi	1	20191225	3	31836717	X-ray diffraction	Yeast Npl4 in complex with Lys48-linked diubiquitin	Ubi-chain + binder	Ubiquitin
6k9p	1	20200624	2	6k9p	X-ray diffraction	Structure of Deubiquitinase	DUB	Ubiquitin
6n13	1	20181128	4	30446597	Solution NMR	UbcH7-Ub Complex with R0RBR Parkin and phosphoubiquitin	E2 enzyme	Ubiquitin
6nn6	1	20190213	12	30759380	Electron Microscopy	Structure of Dot1L-H2BK120ub nucleosome complex	Histone	Ubiquitin
6nyo	1	20190807	2	31341161	X-ray diffraction	Crystal structure of a human Cdc34-ubiquitin thioester mimetic	E2 enzyme	Ubiquitin
6o83	1	20190619	2	31235585	X-ray diffraction	S. pombe ubiquitin E1~ubiquitin-AMP tetrahedral intermediate mimic	Other	Ubiquitin
6o96	1	20190424	12	30981630	Electron Microscopy	Dot1L bound to the H2BK120 Ubiquitinated nucleosome	Histone	Ubiquitin
6oam	1	20200422	2	32275137	X-ray diffraction	Crystal Structure of ChlaDUB2 DUB domain	DUB	Ubiquitin
6oar	1	20200108	2	31869347	X-ray diffraction	Structure of the Kupe virus OTU bound to the C-terminal domain of sheep ISG15	DUB	Ubiquitin
6oq1	2	20191023	3	31677892	X-ray diffraction	Crystal Structure of Branched K11/K48-Linked Tri-Ubiquitin	Ubi-chain	Ubiquitin
6pgv	1	20191023	2	6pgv	X-ray diffraction	Human Josephin-2 in complex with ubiquitin	DUB	Ubiquitin
6pzv	1	20200715	4	32675241	X-ray diffraction	Crystal Structure of Bovine DNMT1 RFTS domain in complex with H3K9me3 and Ubiquitin	Histone	Ubiquitin
6qml	1	20200226	3	33238157	X-ray diffraction	UCHL3 in complex with synthetic, K27-linked diubiquitin	Ubi-chain + binder	Ubiquitin
6s53	2	20190911	6	31582740	X-ray diffraction	Crystal structure of TRIM21 RING domain in complex with an isopeptide-linked Ube2N~ubiquitin conjugate	E2 enzyme	Ubiquitin
6sqo	2	20200506	6	32350255	X-ray diffraction	Crystal structure of human MDM2 RING domain homodimer bound to UbcH5B-Ub	E2 enzyme	Ubiquitin
6sqr	3	20200506	12	32350255	X-ray diffraction	Crystal structure of Cat MDM2-S429E RING domain bound to UbcH5B-Ub	E2 enzyme	Ubiquitin
6sqs	2	20200506	6	32350255	X-ray diffraction	Crystal structure of cat phospho-Ser429 MDM2 RING domain bound to UbcH5B-Ub	E2 enzyme	Ubiquitin
6t9l	1	20200129	15	31969703	Electron Microscopy	SAGA DUB module bound to a ubiqitinated nucleosome	Histone	Ubiquitin
6ttu	1	20200212	7	32051583	Electron Microscopy	Ubiquitin Ligation to substrate by a cullin-RING E3 ligase at 3.7A resolution: NEDD8-CUL1-RBX1 N98R-SKP1-monomeric b-TRCP1dD-IkBa-UB~UBE2D2	E3 ligase	NEDD8
6tuv	1	20210127	3	34529927	X-ray diffraction	Crystal structure of Mindy1 in complex with Lys48 linked di-ubiquitin	Ubi-chain + binder	Ubiquitin
6txb	1	20210127	3	34529927	X-ray diffraction	Crystal structure of Mindy1 mutant (P138A) in complex with Lys48 linked di-ubiquitin	Ubi-chain + binder	Ubiquitin
6ud0	1	20210317	3	6ud0	Solution NMR	Solution-state NMR structural ensemble of human Tsg101 UEV in complex with K63-linked diubiquitin	Ubi-chain + binder	Ubiquitin
6uh5	1	20191120	19	31733991	Electron Microscopy	Structural basis of COMPASS eCM recognition of the H2Bub nucleosome	Histone	Ubiquitin
6ulh	1	20200527	3	32398758	X-ray diffraction	Structure of MavC in complex with its substrate in R3 spacegroup	E2 enzyme	Ubiquitin
6ump	1	20200527	3	32398758	X-ray diffraction	Crystal structure of MavC in complex with substrate mimic in P65 space group	E2 enzyme	Ubiquitin
6ums	1	20200527	3	32398758	X-ray diffraction	Crystal structure of MavC in complex with its substrate mimic in C222(1) space group	E2 enzyme	Ubiquitin
6uyi	1	20200311	4	32160516	Solution NMR	hRpn13:hRpn2:K48-diubiquitin	Ubi-chain + binder	Ubiquitin
6uyj	1	20200311	4	32160516	Solution NMR	hRpn13:hRpn2:K48-diubiquitin	Ubi-chain + binder	Ubiquitin
6vae	2	20200318	6	32269332	Electron Microscopy	Mono-ubiquitinated Fanconi Anemia ID complex bound to ICL DNA	Other	Ubiquitin
6vaf	1	20200318	5	32269332	Electron Microscopy	Structure of mono-ubiquitinated FANCD2 bound to non-ubiquitinated FANCI and to DNA	Other	Ubiquitin
6ven	1	20200115	18	31922488	Electron Microscopy	Yeast COMPASS in complex with a ubiquitinated nucleosome	Histone	Ubiquitin
6w9r	1	20200701	2	32567101	X-ray diffraction	Crystal structure of an OTU deubiquitinase from Wolbachia pipientis wMel bound to ubiquitin	DUB	Ubiquitin
6w9s	1	20200701	2	32567101	X-ray diffraction	Crystal structure of an OTU deubiquitinase from Escherichia albertii bound to ubiquitin	DUB	Ubiquitin
6xa9	1	20200617	2	32845033	X-ray diffraction	SARS CoV-2 PLpro in complex with ISG15 C-terminal domain propargylamide	DUB	ISG15
6xaa	1	20200617	2	32845033	X-ray diffraction	SARS CoV-2 PLpro in complex with ubiquitin propargylamide	DUB	Ubiquitin
6xz1	1	20210825	2	34403242	X-ray diffraction	Conjugate of the HECT domain of HUWE1 with ubiquitin	E3 ligase	Ubiquitin
6ypt	1	20200805	2	6ypt	X-ray diffraction	X-ray structure of Turnip Yellow Mosaic Virus PRO/DUB in complex with Ubiquitin	DUB	Ubiquitin
7ay1	1	20210324	7	33795880	Electron Microscopy	Cryo-EM structure of USP1-UAF1 bound to mono-ubiquitinated FANCD2, and FANCI	Other	Ubiquitin
7ay2	1	20210324	3	33795880	X-ray diffraction	Crystal structure of truncated USP1-UAF1 reacted with ubiquitin-prg	DUB	Ubiquitin
7b5l	1	20210210	12	33536622	Electron Microscopy	Ubiquitin ligation to F-box protein substrates by SCF-RBR E3-E3 super-assembly: NEDD8-CUL1-RBX1-SKP1-SKP2-CKSHS1-Cyclin A-CDK2-p27-UBE2L3~Ub~ARIH1. Transition State 1	E3 ligase	NEDD8
7bbd	1	20210127	4	33619271	X-ray diffraction	Crystal structure of monoubiquitinated TRIM21 RING (Ub-RING) In complex with ubiquitin charged Ube2N (Ube2N~Ub) and Ube2V2	E2 enzyme	Ubiquitin
7bu0	2	20201118	4	33136002	X-ray diffraction	Crystal structure of a OTU deubiquitinase in complex with Ub-PA	DUB	Ubiquitin
7cap	3	20200819	3	32731397	X-ray diffraction	Cyclic Lys48-linked triubiquitin	Ubi-chain	Ubiquitin
7e62	1	20210818	3	34242591	X-ray diffraction	Mouse TAB2 NZF in complex with Lys6-linked diubiquitin	Ubi-chain + binder	Ubiquitin
7k5j	1	20210428	3	33888705	X-ray diffraction	Structure of an E1-E2-ubiquitin thioester mimetic	E2 enzyme	Ubiquitin
7keo	1	20210728	4	34239127	X-ray diffraction	Crystal structure of K29-linked di-ubiquitin in complex with synthetic antigen binding fragment	Ubi-chain + binder	Ubiquitin
7m4n	1	20220105	3	34998453	X-ray diffraction	Crystal structure of RBR E3 ligase RNF216 in complex with K63-linked di-ubiquitin	Ubi-chain + binder	Ubiquitin
7m4o	1	20220105	3	34998453	X-ray diffraction	Crystal structure of phosphorylated RBR E3 ligase RNF216 in complex with K63-linked di-ubiquitin	Ubi-chain + binder	Ubiquitin
7mc9	1	20210707	2	7mc9	X-ray diffraction	X-RAY STRUCTURE OF PEDV PAPAIN-LIKE PROTEASE 2 bound to UB-PA	DUB	Ubiquitin
7mey	1	20211124	5	34789879	Electron Microscopy	Structure of yeast Ubr1 in complex with Ubc2 and monoubiquitinated N-degron	Ubi-chain + binder	Ubiquitin
7mic	1	20210721	2	34265303	X-ray diffraction	Maize rayado fino virus protease in complex with Ubiquitin	DUB	Ubiquitin
7nbb	2	20220810	4	38977901	X-ray diffraction	Branched Lys48- and Lys63-linked tri-ubiquitin (K48-K63-Ub3) in complex with synthetic nanobody NbSL3	Ubi-chain + binder	Ubiquitin
7npi	4	20210915	6	34529927	X-ray diffraction	Crystal structure of Mindy2 (C266A) in complex with Lys48-linked penta-ubiquitin (K48-Ub5)	Ubi-chain + binder	Ubiquitin
7oje	1	20220202	2	35058438	X-ray diffraction	Crystal structure of the covalent complex between Tribolium castaneum deubiquitinase ZUP and Ubiquitin-PA	DUB	Ubiquitin
7oni	1	20210915	4	34518685	Electron Microscopy	Structure of Neddylated CUL5 C-terminal region-RBX2-ARIH2*	E3 ligase	NEDD8
7qo4	1	20220601	9	7qo4	Electron Microscopy	26S proteasome WT-Ubp6-UbVS complex in the si state (ATPases, Rpn1, Ubp6, and UbVS)	DUB	Ubiquitin
7r71	1	20220309	3	35246518	X-ray diffraction	Crystal Structure of the UbArk2C-UbcH5b~Ub complex	E2 enzyme	Ubiquitin
7s6o	1	20210922	2	37185902	X-ray diffraction	The crystal structure of Lys48-linked di-ubiquitin	Ubi-chain	Ubiquitin
7ud5	1	20220921	17	36095189	Electron Microscopy	Complex between MLL1-WRAD and an H2B-ubiquitinated nucleosome	Histone	Ubiquitin
7uyh	2	20221221	3	36538933	X-ray diffraction	Structure of the first OTU domain from Legionella pneumophila effector protein LotA bound to K6-linked diUb	Ubi-chain + binder	Ubiquitin
7w3u	1	20220601	2	35588869	X-ray diffraction	USP34 catalytic domain in complex with UbPA	DUB	Ubiquitin
7w54	2	20220824	6	36007613	X-ray diffraction	Crystal structure of a bacterial OTU DUB with Ub-PA	DUB	Ubiquitin
7xcr	1	20220420	12	35739357	Electron Microscopy	Cryo-EM structure of Dot1L and H2BK34ub-H3K79Nle nucleosome 1:1 complex	Histone	Ubiquitin
7xct	2	20220420	14	35739357	Electron Microscopy	Cryo-EM structure of Dot1L and H2BK34ub-H3K79Nle nucleosome 2:1 complex	Histone	Ubiquitin
7yqk	1	20220817	13	36166692	Electron Microscopy	cryo-EM structure of gammaH2AXK15ub-H4K20me2 nucleosome bound to 53BP1	Histone	Ubiquitin
7zf1	1	20221116	5	36385258	Electron Microscopy	Structure of ubiquitinated FANCI in complex with FANCD2 and double-stranded DNA	Other	Ubiquitin
7zj3	2	20221130	6	36481767	X-ray diffraction	Structure of TRIM2 RING domain in complex with UBE2D1~Ub conjugate	E2 enzyme	Ubiquitin
8a67	2	20230215	4	38977901	X-ray diffraction	Branched Lys48- and Lys63-linked tri-ubiquitin (K48-K63-Ub3) in complex with matured synthetic nanobody NbSL3.3Q (3rd generation)	Ubi-chain + binder	Ubiquitin
8a9j	1	20221012	7	36170365	Electron Microscopy	Cryo-EM structure of USP1-UAF1 bound to FANCI and mono-ubiquitinated FANCD2 without ML323 (consensus reconstruction)	Other	Ubiquitin
8a9k	1	20221012	7	36170365	Electron Microscopy	Cryo-EM structure of USP1-UAF1 bound to FANCI and mono-ubiquitinated FANCD2 with ML323 (consensus reconstruction)	Other	Ubiquitin
8adb	1	20230215	2	36496440	X-ray diffraction	Viral tegument-like DUBs	DUB	Ubiquitin
8bs3	1	20230712	2	37443395	X-ray diffraction	Structure of USP36 in complex with Fubi-PA	DUB	FAU
8bs9	1	20230712	2	37443395	X-ray diffraction	Structure of USP36 in complex with Ubiquitin-PA	DUB	Ubiquitin
8c61	4	20240731	6	39587316	X-ray diffraction	Structure of USP54 in complex with Lys63-linked diUbiquitin-PA	Ubi-chain + binder	Ubiquitin
8caf	1	20230913	4	37653169	X-ray diffraction	N8C_Fab3b in complex with NEDD8-CUL1(WHB)	E3 ligase	NEDD8
8das	1	20221130	3	36574706	Electron Microscopy	Saccharomyces cerevisiae Ufd1/Npl4/Cdc48 complex bound to two ubiquitin moieties in presence of SUMO-ubiquitin(K48polyUb)-mEOS and ATP, state 1 (intA)	Ubi-chain + binder	Ubiquitin
8dms	1	20230712	2	38503748	X-ray diffraction	Crystal structure of Legionella pneumophila macrodomain MavL in complex with ubiquitin vinyl methyl ester soaked with ADP-ribose	DUB	Ubiquitin
8du4	1	20220921	13	36095189	Electron Microscopy	Complex between RbBP5-WDR5 and an H2B-ubiquitinated nucleosome	Histone	Ubiquitin
8e7o	3	20221102	4	37938554	X-ray diffraction	CRYSTAL STRUCTURE OF LYS48-LINKED TETRAUBIQUITIN	Ubi-chain	Ubiquitin
8eaz	1	20230118	4	36631489	X-ray diffraction	HOIL-1/E2-Ub/Ub transthiolation complex	E2 enzyme	Ubiquitin
8eb0	1	20230118	4	36631489	X-ray diffraction	RNF216/E2-Ub/Ub transthiolation complex	E2 enzyme	Ubiquitin
8efw	1	20230920	2	37877948	X-ray diffraction	Structure of SdeA DUB Domain disulfide crosslinked with Ubiquitin	DUB	Ubiquitin
8g6g	1	20240221	11	39149911	Electron Microscopy	H2BK120ub+H3K79me2-modified nucleosome ubiquitin position 5	E2 enzyme	Ubiquitin
8g6h	1	20240221	11	39149911	Electron Microscopy	H2BK120ub+H3K79me2-modified nucleosome ubiquitin position 6	E2 enzyme	Ubiquitin
8g6s	1	20240221	11	39149911	Electron Microscopy	H2AK119ub-modified nucleosome ubiquitin position 2	Histone	Ubiquitin
8h1t	1	20230201	14	36991118	Electron Microscopy	Cryo-EM structure of BAP1-ASXL1 bound to chromatosome	Histone	Ubiquitin
8hqy	1	20230927	12	38177667	Electron Microscopy	Cryo-EM structure of SSX1 bound to the H2AK119Ub nucleosome at a resolution of 3.05 angstrom	Histone	Ubiquitin
8ic9	1	20230426	2	37047047	X-ray diffraction	Lys48-linked K48C-diubiquitin	Ubi-chain	Ubiquitin
8ikt	1	20240911	3	39221915	X-ray diffraction	Ternary trans-complex of phospho-parkin with cis ACT and pUb	E3 ligase	Ubiquitin
8ivb	1	20240131	2	38087033	Solution NMR	K113-Ubiquitinated BAK	Other	Ubiquitin
8j1p	2	20240417	4	40341121	Electron Microscopy	Cryo-EM structure of Ufd4 in complex with K29/48 triUb	Ubi-chain + binder	Ubiquitin
8pjn	1	20240103	4	38113892	Electron Microscopy	Catalytic module of human CTLH E3 ligase bound to multiphosphorylated UBE2H~ubiquitin	E2 enzyme	Ubiquitin
8pmq	1	20240103	4	38113892	Electron Microscopy	Catalytic module of yeast GID E3 ligase bound to multiphosphorylated Ubc8~ubiquitin	E2 enzyme	Ubiquitin
8q00	1	20231213	2	38170641	X-ray diffraction	TssM-Ub-PA complex - A USP-like DUB from B. pseudomallei (193-430) reacted with Ub-PA	DUB	Ubiquitin
8q7h	1	20240417	4	38605244	Electron Microscopy	Structure of CUL9-RBX1 ubiquitin E3 ligase complex in unneddylated and neddylated conformation - focused cullin dimer	E3 ligase	NEDD8
8rqi	1	20241120	2	38802699	X-ray diffraction	Structure of Rhizobium NopD with ubiquitin	DUB	Ubiquitin
8rx0	1	20240306	9	39392888	Electron Microscopy	(NEDD8)-CRL2VHL-MZ1-Brd4BD2-Ub(G76S, K48C)-UBE2R1(C93K, S138C, C191S, C223S)-Ub	E2 enzyme	Ubiquitin
8se9	1	20231011	4	37553340	Electron Microscopy	Cryo-EM structure of a double loaded human UBA7-UBE2L6-ISG15 thioester mimetic complex (Form 2)	E2 enzyme	ISG15
8sea	1	20231011	4	37553340	Electron Microscopy	Cryo-EM structure of a double loaded human UBA7-UBE2L6-ISG15 thioester mimetic complex (Form 1)	E2 enzyme	ISG15
8sn3	1	20240117	13	38242129	Electron Microscopy	Cryo-EM structure of the human nucleosome core particle in complex with RNF168 and UbcH5c~Ub (UbcH5c chemically conjugated to histone H2A) (class 1)	Histone	Ubiquitin
8sn8	1	20240117	13	38242129	Electron Microscopy	Cryo-EM structure of the human nucleosome core particle in complex with RNF168 and UbcH5c~Ub (UbcH5c chemically conjugated to histone H2A) (class 6)	Histone	Ubiquitin
8ssi	1	20240605	2	38870903	X-ray diffraction	Structure of Burkholderia pseudomallei deubiquitinase TssM in complex with ubiquitin	DUB	Ubiquitin
8st7	1	20230712	2	38091999	X-ray diffraction	Structure of E3 ligase VsHECT bound to ubiquitin	E3 ligase	Ubiquitin
8st8	1	20230712	2	38091999	X-ray diffraction	Structure of E3 ligase SopA bound to ubiquitin	E3 ligase	Ubiquitin
8st9	1	20230712	2	38091999	X-ray diffraction	Structure of E3 ligase NleL bound to ubiquitin	E3 ligase	Ubiquitin
8sv8	1	20231011	4	37553340	Electron Microscopy	Cryo-EM structure of a double loaded human UBA7-UBE2L6-ISG15 thioester mimetic complex from a composite map	E2 enzyme	ISG15
8txx	1	20240117	12	38242129	Electron Microscopy	Cryo-EM structure of the human nucleosome core particle ubiquitylated at histone H2A K15 in complex with RNF168 (Class 3)	Histone	Ubiquitin
8v26	1	20240828	11	39149911	Electron Microscopy	H2BK120ub-modified nucleosome ubiquitin position 2	Histone	Ubiquitin
8v27	1	20240828	11	39149911	Electron Microscopy	H2BK120ub-modified nucleosome ubiquitin position 3	Histone	Ubiquitin
8wqc	2	20240403	12	38670995	Electron Microscopy	cryo-EM structure of neddylated CUL2-RBX1-ELOB-ELOC-FEM1B bound with the C-degron of CDK5R1	E3 ligase	NEDD8
8wqg	1	20240403	12	38670995	Electron Microscopy	cryo-EM structure of neddylated CUL2-RBX1-ELOB-ELOC-FEM1B bound with the C-degron of CCDC89 (conformation 1)	E3 ligase	NEDD8
8x7j	1	20240807	13	8x7j	Electron Microscopy	Cryo-EM structures of RNF168/UbcH5c-Ub/nucleosomes complex determined by activity-based chemical trapping strategy	E2 enzyme	Ubiquitin
9avt	1	20240731	3	9avt	X-ray diffraction	Structure of TAB2 NZF domain bound to K6 / Lys6-linked diubiquitin	Ubi-chain + binder	Ubiquitin
9azj	2	20240731	9	9azj	X-ray diffraction	Structure of ubiquitinated NEMO UBAN K285C-Ub G76C bound to HOIP NZF1	Other	Ubiquitin
9b55	1	20240605	3	39143218	Electron Microscopy	Ubiquitin E2-Ub-E3 HECT tetrahedral transthiolation intermediate mimic - state 1	E2 enzyme	Ubiquitin
9b56	1	20240605	3	39143218	Electron Microscopy	Ubiquitin E2-Ub-E3 HECT tetrahedral transthiolation intermediate mimic - state 2	E2 enzyme	Ubiquitin
9b57	1	20240605	3	39143218	Electron Microscopy	Ubiquitin E2-Ub-E3 HECT tetrahedral transthiolation intermediate mimic - state 3	E2 enzyme	Ubiquitin
9b58	1	20240605	3	39143218	Electron Microscopy	Ubiquitin E2-Ub-E3 HECT tetrahedral transthiolation intermediate mimic - state 4	E2 enzyme	Ubiquitin
9b5b	1	20240605	3	39143218	Electron Microscopy	Ubiquitin E2-Ub-E3 HECT tetrahedral transthiolation intermediate mimic - state 7	E2 enzyme	Ubiquitin
9b5d	1	20240605	4	39143218	Electron Microscopy	Ubiquitin E1-Ub-E2 tetrahedral transthiolation intermediate mimic (doubly Ub-loaded) - Ub(T) class 1 map and model from consensus	E2 enzyme	Ubiquitin
9b5e	1	20240605	4	39143218	Electron Microscopy	Ubiquitin E1-Ub-E2 tetrahedral transthiolation intermediate mimic (doubly Ub-loaded) - Ub(T) class 10 map and model from consensus	E2 enzyme	Ubiquitin
9b5k	1	20240605	4	39143218	Electron Microscopy	Ubiquitin E1-Ub-E2 tetrahedral transthiolation intermediate mimic (doubly Ub-loaded) - Ub(T) class 1 map and model from cluster 1 (Ub(A)/ATP/Mg)	E2 enzyme	Ubiquitin
9b5l	1	20240605	4	39143218	Electron Microscopy	Ubiquitin E1-Ub-E2 tetrahedral transthiolation intermediate mimic (doubly Ub-loaded) - Ub(T) class 10 map and model from cluster 5 (Ub(A)-AMP)	E2 enzyme	Ubiquitin
9b5n	1	20240605	3	39143218	Electron Microscopy	Ubiquitin E1-Ub-E2 tetrahedral transthiolation intermediate mimic (singly Ub-loaded) - Ub(T) class 1 map and model from consensus	E2 enzyme	Ubiquitin
9b5o	1	20240605	3	39143218	Electron Microscopy	Ubiquitin E1-Ub-E2 tetrahedral transthiolation intermediate mimic (singly Ub-loaded) - Ub(T) class 10 map and model from consensus	E2 enzyme	Ubiquitin
9b5u	1	20240605	3	39143218	Electron Microscopy	Ubiquitin E1-Ub-E2 tetrahedral transthiolation intermediate mimic (singly Ub-loaded) - Ub(T) class 1 map and model from cluster 1 (ATP/Mg)	E2 enzyme	Ubiquitin
9b5v	1	20240605	3	39143218	Electron Microscopy	Ubiquitin E1-Ub-E2 tetrahedral transthiolation intermediate mimic (singly Ub-loaded) - Ub(T) class 10 map and model from cluster 1 (ATP/Mg)	E2 enzyme	Ubiquitin
9b5x	1	20240605	3	39143218	Electron Microscopy	Ubiquitin E1-Ub-E2 tetrahedral transthiolation intermediate mimic (singly Ub-loaded) - Ub(T) class 10 map and model from cluster 5 (ATP/Mg)	E2 enzyme	Ubiquitin
9c5e	1	20240814	2	39078678	Solution NMR	Covalent Complex Between Parkin Catalytic (Rcat) Domain and Ubiquitin	E3 ligase	Ubiquitin
9csh	2	20250122	4	39869641	X-ray diffraction	Turnip Yellow Mosaic Virus (TYMV) protease (PRO) bound to a ubiquitin variant (UbV3)	DUB	Ubiquitin
9dby	1	20241120	14	39537923	Electron Microscopy	ncPRC1RYBP bound to singly modified H2AK119Ub nucleosome	Histone	Ubiquitin
9dde	1	20241120	15	39537923	Electron Microscopy	ncPRC1RYBP bound to H2AK119Ub/H1.4 chromatosome	Histone	Ubiquitin
9dg3	1	20241120	12	39537923	Electron Microscopy	ncPRC1RYBP Delta-linker mutant bound to singly modified H2AK119Ub nucleosome	Histone	Ubiquitin
9ebs	1	20250129	3	39886906	Electron Microscopy	Cryo-EM structure of USP1-UAF1-Ubiquitin in complex with TNG348	DUB	Ubiquitin
9eyh	2	20241120	4	39533056	X-ray diffraction	Ubiquitin conjugating enzyme Ubc6 UBC domain with isopeptide-linked ubiquitin	E2 enzyme	Ubiquitin
9hnw	1	20250212	4	40739138	Electron Microscopy	USP1-UAF1 bound to Lys63-linked diubiquitin	Ubi-chain + binder	Ubiquitin
