## Supplementary material for "Capabilities, specificity gaps and training-data dependence of AlphaFold3 across diverse application areas": Table S2

### Sheet: ubn_protein_bonds
pdbId	pdb_ubiquitin_atom	pdb_ubiquitin_chain	pdb_ubiquitin_position	pdb_ubiquitin_residue	pdb_target_atom	pdb_target_chain	pdb_target_position	pdb_target_residue	prediction_ubiquitin_atom	prediction_ubiquitin_chain	prediction_ubiquitin_position	prediction_ubiquitin_residue	prediction_target_atom	prediction_target_chain	prediction_target_position	prediction_target_residue
1aar	C	A	76	GLY	NZ	B	48	LYS	C	A	76	GLY	NZ	B	48	LYS
1cmx	C	B	376	GLZ	SG	A	90	CYS	C	B	376	GLY	SG	A	90	CYS
1f9j	C	A	76	GLY	NZ	B	148	LYS	C	A	76	GLY	NZ	B	148	LYS
1fxt	C	B	76	GLY	SG	A	88	CYS	C	B	76	GLY	SG	A	88	CYS
1nbf	C	D	376	GLZ	SG	A	223	CYS	C	D	376	GLY	SG	A	223	CYS
1tbe	C	A	76	GLY	NZ	B	48	LYS	C	A	76	GLY	NZ	B	48	LYS
1xd3	CB	B	1176	GVE	SG	A	95	CYS	C	B	76	GLY	SG	A	95	CYS
1xt9	C	B	76	GLY	SG	A	163	CYS	C	B	76	GLY	SG	A	163	CYS
2ayo	O	B	76	GLZ	N	A	113	CYS	C	B	76	GLY	SG	A	113	CYS
2bgf	O	B	76	GLY	HZ3	A	48	LYS	C	B	76	GLY	NZ	A	48	LYS
2bkr	C	B	76	GLY	SG	A	163	CYS	C	B	76	GLY	SG	A	163	CYS
2ibi	CB	B	76	NEH	SG	A	276	CYS	C	B	76	GLY	SG	A	276	CYS
2j7q	CB	A	1235	GVE	SG	A	23	CYS	C	B	76	GLY	SG	A	23	CYS
2kde	C	B	76	GLY	NZ	C	124	LYS	C	B	76	GLY	NZ	C	124	LYS
2kdf	C	B	76	GLY	NZ	C	124	LYS	C	B	76	GLY	NZ	C	124	LYS
2lvp	OXT	A	76	GLY	HZ2	B	48	LYS	C	A	76	GLY	NZ	B	48	LYS
2lvq	OXT	A	76	GLY	HZ2	B	48	LYS	C	A	76	GLY	NZ	B	48	LYS
2n13	C	B	176	GLY	NZ	C	263	LYS	C	B	176	GLY	NZ	C	263	LYS
2n3v	C	C	76	GLY	NZ	B	48	LYS	C	C	76	GLY	NZ	B	48	LYS
2n3w	C	C	76	GLY	NZ	B	48	LYS	C	C	76	GLY	NZ	B	48	LYS
2nvu	C	J	76	GLY	SG	B	2216	CYS	C	J	76	GLY	SG	B	2216	CYS
2o6v	C	B	176	GLY	NZ	A	48	LYS	C	B	176	GLY	NZ	A	48	LYS
2o6v	C	C	276	GLY	NZ	B	148	SLZ	C	C	276	GLY	NZ	B	148	LYS
2o6v	C	D	376	GLY	NZ	C	248	LYS	C	D	376	GLY	NZ	C	248	LYS
2rr9	C	A	76	GLY	NZ	B	63	LYS	C	A	76	GLY	NZ	B	63	LYS
2wdt	CB	D	76	GVE	SG	A	92	CYS	C	D	76	GLY	SG	A	92	CYS
2wwz	C	A	76	GLY	NZ	B	63	LYS	C	A	76	GLY	NZ	B	63	LYS
2wx0	C	A	76	GLY	NZ	B	63	LYS	C	A	76	GLY	NZ	B	63	LYS
2wx1	C	A	76	GLY	NZ	B	63	LYS	C	A	76	GLY	NZ	B	63	LYS
2xew	C	D	76	GLY	NZ	A	11	LYS	C	D	76	GLY	NZ	A	11	LYS
2xk5	C	B	76	GLY	NZ	A	6	LYS	C	B	76	GLY	NZ	A	6	LYS
2y5b	C	B	152	GLZ	SG	A	221	CYS	C	B	152	GLY	SG	A	221	CYS
3a1q	C	B	76	GLY	NZ	A	63	LYS	C	B	76	GLY	NZ	A	63	LYS
3a33	C	B	76	GLY	OG	A	85	SER	C	B	76	GLY	OG	A	85	SER
3a9j	C	A	76	GLY	NZ	B	63	LYS	C	A	76	GLY	NZ	B	63	LYS
3a9k	C	A	76	GLY	NZ	B	63	LYS	C	A	76	GLY	NZ	B	63	LYS
3alb	C	A	76	GLY	NZ	D	48	LYS	C	A	76	GLY	NZ	D	48	LYS
3alb	C	B	76	GLY	NZ	A	48	LYS	C	B	76	GLY	NZ	A	48	LYS
3alb	C	C	76	GLY	NZ	B	48	LYS	C	C	76	GLY	NZ	B	48	LYS
3alb	C	D	76	GLY	NZ	C	48	LYS	C	D	76	GLY	NZ	C	48	LYS
3aul	C	A	76	GLY	NZ	B	48	LYS	C	A	76	GLY	NZ	B	48	LYS
3by4	CA	B	77	3CN	SG	A	120	CYS	C	B	76	GLY	SG	A	120	CYS
3c0r	CA	D	76	3CN	SG	C	120	CYS	C	D	76	GLY	SG	C	120	CYS
3dqv	C	A	176	GLY	NZ	C	1724	LYS	C	A	176	GLY	NZ	C	1724	LYS
3dvg	C	Y	76	GLY	NZ	X	63	LYS	C	Y	76	GLY	NZ	X	63	LYS
3dvn	C	Y	76	GLY	NZ	X	63	LYS	C	Y	76	GLY	NZ	X	63	LYS
3i3t	CB	B	76	NEH	SG	A	221	CYS	C	B	76	GLY	SG	A	221	CYS
3ifw	CB	B	76	GVE	SG	A	90	CYS	C	B	76	GLY	SG	A	90	CYS
3ihp	CB	C	76	NEH	SG	A	335	CYS	C	C	76	GLY	SG	A	335	CYS
3jvz	C	X	76	GLY	OG	A	85	SER	C	X	76	GLY	OG	A	85	SER
3jw0	C	X	76	GLY	OG	A	85	SER	C	X	76	GLY	OG	A	85	SER
3kvf	CB	B	76	GVE	SG	A	90	CYS	C	B	76	GLY	SG	A	90	CYS
3kw5	CB	B	76	GVE	SG	A	90	CYS	C	B	76	GLY	SG	A	90	CYS
3m3j	C	A	76	GLY	NZ	B	48	LYS	C	A	76	GLY	NZ	B	48	LYS
3mhs	C	D	76	GLZ	SG	A	146	CYS	C	D	76	GLY	SG	A	146	CYS
3ns8	C	A	76	GLY	NZ	B	48	LYS	C	A	76	GLY	NZ	B	48	LYS
3o65	CB	B	76	NEH	SG	A	15	CYS	C	B	76	GLY	SG	A	15	CYS
3phw	CB	B	76	NEH	SG	A	40	CYS	C	B	76	GLY	SG	A	40	CYS
3phx	CB	B	157	NEH	SG	A	40	CYS	C	B	157	GLY	SG	A	40	CYS
3prm	C1	B	76	4LJ	SG	A	40	CYS	C	B	76	GLY	SG	A	40	CYS
3prp	C1	B	76	4LJ	SG	A	40	CYS	C	B	76	GLY	SG	A	40	CYS
3pse	C1	B	157	4LJ	SG	A	40	CYS	C	B	157	GLY	SG	A	40	CYS
3pt2	C1	B	76	4LJ	SG	A	40	CYS	C	B	76	GLY	SG	A	40	CYS
3tmp	C	B	76	GLZ	SG	A	224	CYS	C	B	76	GLY	SG	A	224	CYS
3ugb	C	B	76	GLY	OG	A	85	SER	C	B	76	GLY	OG	A	85	SER
3wxg	C	B	76	GLY	NZ	C	63	LYS	C	B	76	GLY	NZ	C	63	LYS
3znh	C2	B	76	AYE	SG	A	40	CYS	C	B	76	GLY	SG	A	40	CYS
3zni	C	D	76	GLY	NZ	C	85	LYS	C	D	76	GLY	NZ	C	85	LYS
4ap4	C	C	76	GLY	NZ	B	85	LYS	C	C	76	GLY	NZ	B	85	LYS
4ap4	C	F	76	GLY	NZ	E	85	LYS	C	F	76	GLY	NZ	E	85	LYS
4auq	C	C	76	GLY	OG	A	85	SER	C	C	76	GLY	OG	A	85	SER
4auq	C	F	76	GLY	OG	D	85	SER	C	F	76	GLY	OG	D	85	SER
4bbn	SG	F	76	CYS	SG	A	866	CYS	SG	F	76	CYS	SG	A	866	CYS
4bvu	C	C	276	GLY	OG	B	85	SER	C	C	276	GLY	OG	B	85	SER
4dhj	C	B	576	GLZ	SG	A	88	CYS	C	B	576	GLY	SG	A	88	CYS
4dhz	C	B	576	GLZ	SG	A	88	CYS	C	B	576	GLY	SG	A	88	CYS
4fjv	CB	B	101	NEH	SG	A	51	CYS	C	B	77	GLY	SG	A	51	CYS
4hxd	C1	A	101	4LJ	SG	B	40	CYS	C	A	76	GLY	SG	B	40	CYS
4i6n	CB	B	101	GVE	SG	A	85	CYS	C	B	76	GLY	SG	A	85	CYS
4ium	CA	B	76	3CN	SG	A	270	CYS	C	B	76	GLY	SG	A	270	CYS
4ldt	C	B	76	GLZ	SG	A	88	CYS	C	B	76	GLY	SG	A	88	CYS
4ldt	C	D	76	GLY	OG	C	85	SER	C	D	76	GLY	OG	C	85	SER
4mm3	C	A	76	GLZ	SG	B	112	CYS	C	A	76	GLY	SG	B	112	CYS
4nnj	C	E	76	GLY	SG	C	600	CYS	C	E	76	GLY	SG	C	600	CYS
4nql	C	B	76	GLY	NZ	C	63	LYS	C	B	76	GLY	NZ	C	63	LYS
4p5o	C	K	76	GLY	OG	I	111	SER	C	K	76	GLY	OG	I	111	SER
4q5e	SG	B	76	CYS	SG	C	86	CYS	SG	B	76	CYS	SG	C	86	CYS
4q5h	SG	B	76	CYS	SG	C	86	CYS	SG	B	76	CYS	SG	C	86	CYS
4r62	C	B	76	GLY	NZ	A	88	LYS	C	B	76	GLY	NZ	A	88	LYS
4rf0	CA	B	101	3CN	SG	A	1592	CYS	C	B	76	GLY	SG	A	1592	CYS
4rf1	CA	B	101	3CN	SG	A	1592	CYS	C	B	76	GLY	SG	A	1592	CYS
4s22	C	B	76	GLY	NZ	A	29	LYS	C	B	76	GLY	NZ	A	29	LYS
4uel	C2	B	76	AYE	SG	A	88	CYS	C	B	76	GLY	SG	A	88	CYS
4uf6	C2	B	76	AYE	SG	A	88	CYS	C	B	76	GLY	SG	A	88	CYS
4v3k	C	E	76	GLY	NZ	D	85	LYS	C	E	76	GLY	NZ	D	85	LYS
4v3l	C	B	76	GLY	NZ	A	85	LYS	C	B	76	GLY	NZ	A	85	LYS
4xkh	C	F	76	GLY	NZ	A	48	LYS	C	F	76	GLY	NZ	A	48	LYS
4xkh	C	F	76	GLY	NZ	A	48	LYS	C	F	76	GLY	NZ	A	48	LYS
4xyz	C	B	76	GLY	NZ	A	33	LYS	C	B	76	GLY	NZ	A	33	LYS
5af4	C	A	76	GLY	NZ	B	33	LYS	C	A	76	GLY	NZ	B	33	LYS
5ait	C	C	76	GLY	NZ	B	87	LYS	C	C	76	GLY	NZ	B	87	LYS
5ait	C	F	76	GLY	NZ	E	87	LYS	C	F	76	GLY	NZ	E	87	LYS
5aiu	C	C	76	GLY	NZ	B	87	LYS	C	C	76	GLY	NZ	B	87	LYS
5aiu	C	F	76	GLY	NZ	E	87	LYS	C	F	76	GLY	NZ	E	87	LYS
5caw	CA	B	76	3CN	SG	A	349	CYS	C	B	76	GLY	SG	A	349	CYS
5cra	CB	D	101	GVE	SG	A	118	CYS	C	D	76	GLY	SG	A	118	CYS
5cvm	C	B	76	GLY	SG	A	44	CYS	C	B	76	GLY	SG	A	44	CYS
5cvn	C	D	76	GLY	SG	B	44	CYS	C	D	76	GLY	SG	B	44	CYS
5d0m	C	B	76	GLY	NZ	A	85	LYS	C	B	76	GLY	NZ	A	85	LYS
5e6j	C2	B	76	AYE	SG	A	112	CYS	C	B	76	GLY	SG	A	112	CYS
5e6j	C	C	75	GLY	N5	B	48	5MW	C	C	75	GLY	NZ	B	48	LYS
5edv	C	E	76	GLY	NZ	C	85	LYS	C	E	76	GLY	NZ	C	85	LYS
5emz	C	A	76	GLY	NZ	B	48	LYS	C	A	76	GLY	NZ	B	48	LYS
5eya	C	C	76	GLY	NZ	B	87	LYS	C	C	76	GLY	NZ	B	87	LYS
5eya	C	D	76	GLY	NZ	A	87	LYS	C	D	76	GLY	NZ	A	87	LYS
5fer	O	C	76	GLY	NZ	B	85	LYS	C	C	76	GLY	NZ	B	85	LYS
5fer	O	F	76	GLY	NZ	E	85	LYS	C	F	76	GLY	NZ	E	85	LYS
5god	C	A	76	GLY	NZ	B	27	LYS	C	A	76	GLY	NZ	B	27	LYS
5goi	C	B	76	GLY	NZ	A	48	LYS	C	B	76	GLY	NZ	A	48	LYS
5gvi	C	B	76	GLY	NZ	C	6	LYS	C	B	76	GLY	NZ	C	6	LYS
5h7s	C	F	76	GLY	NZ	A	87	LYS	C	F	76	GLY	NZ	A	87	LYS
5h7s	C	E	76	GLY	NZ	C	87	LYS	C	E	76	GLY	NZ	C	87	LYS
5ifr	CB	B	76	ALA	SG	A	85	CYS	CB	B	76	ALA	SG	A	85	CYS
5jp3	C2	B	76	AYE	SG	A	470	CYS	C	B	76	GLY	SG	A	470	CYS
5jqs	C2	A	401	AYE	SG	A	137	CYS	C	D	77	GLY	SG	A	137	CYS
5jtj	C	B	76	GLY	SG	A	223	CYS	C	B	76	GLY	SG	A	223	CYS
5jtv	C	B	76	GLY	SG	A	223	CYS	C	B	76	GLY	SG	A	223	CYS
5khy	C	B	105	ETA	NZ	A	6	19W	C	B	76	GLY	NZ	A	6	LYS
5kyc	C	C	76	GLY	SG	B	223	CYS	C	C	76	GLY	SG	B	223	CYS
5kyd	C	D	76	GLY	SG	A	223	CYS	C	D	76	GLY	SG	A	223	CYS
5kye	C	D	76	GLY	SG	A	223	CYS	C	D	76	GLY	SG	A	223	CYS
5kyf	C	C	76	GLY	SG	B	223	CYS	C	C	76	GLY	SG	B	223	CYS
5l8h	CB	B	76	GVE	SG	A	44	CYS	C	B	76	GLY	SG	A	44	CYS
5l8w	C2	C	401	AYE	SG	A	48	CYS	C	C	76	GLY	SG	A	48	CYS
5ln1	C	U	76	GLY	NZ	A	84	LYS	C	U	76	GLY	NZ	A	84	LYS
5lrv	C	C	76	ABU	ND	B	11	DAB	C	C	76	GLY	NZ	B	11	LYS
5lrw	CB	B	76	NEH	SG	A	194	CYS	C	B	76	GLY	SG	A	194	CYS
5lrx	C2	B	76	AYE	SG	A	103	CYS	C	B	76	GLY	SG	A	103	CYS
5mn9	C	A	76	GLY	NZ	B	48	LYS	C	A	76	GLY	NZ	B	48	LYS
5mnj	C	B	76	GLY	NZ	A	85	LYS	C	B	76	GLY	NZ	A	85	LYS
5n2w	CA	B	76	3CN	SG	A	347	CYS	C	B	76	GLY	SG	A	347	CYS
5ohm	C	C	76	GLY	NZ	A	33	LYS	C	C	78	GLY	NZ	A	33	LYS
5ohn	C2	B	76	AYE	SG	A	77	CYS	C	B	76	GLY	SG	A	77	CYS
5ohp	C	B	76	GLY	NZ	C	6	LYS	C	B	76	GLY	NZ	C	6	LYS
5ohv	C	C	76	GLY	NZ	A	33	LYS	C	C	76	GLY	NZ	A	33	LYS
5tl6	C2	A	157	AYE	SG	B	112	CYS	C	A	157	GLY	SG	B	112	CYS
5tl7	C2	A	155	AYE	SG	B	112	CYS	C	A	155	GLY	SG	B	112	CYS
5tte	C	F	76	GLY	NZ	E	86	LYS	C	F	76	GLY	NZ	E	86	LYS
5tut	C	B	76	GLY	NZ	A	85	LYS	C	B	76	GLY	NZ	A	85	LYS
5ujn	C	A	76	GLY	NZ	B	27	LYS	C	A	76	GLY	NZ	B	27	LYS
5ulf	C	B	76	GLY	NZ	A	85	LYS	C	B	76	GLY	NZ	A	85	LYS
5ulh	C	B	76	GLY	NZ	A	85	LYS	C	B	76	GLY	NZ	A	85	LYS
5vey	C	B	76	GLY	NZ	A	104	LYS	C	B	76	GLY	NZ	A	104	LYS
5vnz	C	C	76	GLY	NZ	B	87	LYS	C	C	76	GLY	NZ	B	87	LYS
5vo0	C	C	76	GLY	NZ	B	87	LYS	C	C	76	GLY	NZ	B	87	LYS
5vo0	C	F	76	GLY	NZ	E	87	LYS	C	F	76	GLY	NZ	E	87	LYS
5vzw	C	C	76	GLY	NZ	B	85	LYS	C	C	76	GLY	NZ	B	85	LYS
5vzw	C	D	76	GLY	NZ	A	85	LYS	C	D	76	GLY	NZ	A	85	LYS
5w8t	C2	B	201	AYE	SG	A	111	CYS	C	B	157	GLY	SG	A	111	CYS
5w8u	C2	A	404	AYE	SG	A	111	CYS	C	B	157	GLY	SG	A	111	CYS
5wvo	SG	B	76	CYS	SG	D	18	CYS	SG	B	76	CYS	SG	D	18	CYS
5xis	C	C	76	GLY	NZ	B	63	LYS	C	C	76	GLY	NZ	B	63	LYS
5xit	C	D	76	GLY	NZ	B	63	LYS	C	D	76	GLY	NZ	B	63	LYS
5ymy	C	B	76	GLY	NZ	A	48	LYS	C	B	76	GLY	NZ	A	48	LYS
6bi8	C2	A	1905	AYE	SG	A	1592	CYS	C	C	157	GLY	SG	A	1592	CYS
6cp2	C	C	76	GLY	NZ	B	86	LYS	C	C	76	GLY	NZ	B	86	LYS
6ei1	C2	A	601	AYE	SG	A	360	CYS	C	B	76	GLY	SG	A	360	CYS
6fdk	C2	A	502	AYE	SG	A	345	CYS	C	B	76	GLY	SG	A	345	CYS
6ffa	C2	B	155	AYE	SG	A	51	CYS	C	B	155	GLY	SG	A	51	CYS
6fge	SG	C	76	CYS	SG	A	360	CYS	SG	C	77	CYS	SG	A	360	CYS
6fx4	SG	B	76	CYS	SG	A	86	CYS	SG	B	76	CYS	SG	A	86	CYS
6fyh	SG	B	76	CYS	SG	A	352	CYS	SG	B	76	CYS	SG	A	352	CYS
6glc	CA	B	76	3CN	SG	A	347	CYS	C	B	76	GLY	SG	A	347	CYS
6gzs	C2	B	101	AYE	SG	A	345	CYS	C	B	76	GLY	SG	A	345	CYS
6h4h	C2	A	802	AYE	SG	A	171	CYS	C	C	76	GLY	SG	A	171	CYS
6hei	C2	B	76	AYE	SG	A	171	CYS	C	B	76	GLY	SG	A	171	CYS
6hek	C2	B	76	AYE	SG	A	171	CYS	C	B	76	GLY	SG	A	171	CYS
6hek	C2	D	76	AYE	SG	C	171	CYS	C	D	76	GLY	SG	C	171	CYS
6hpr	C	D	76	GLY	NZ	C	85	LYS	C	D	76	GLY	NZ	C	85	LYS
6isu	C	B	76	GLY	NZ	C	27	SLZ	C	B	76	GLY	NZ	C	27	LYS
6jb6	C	B	76	GLY	NZ	A	92	LYS	C	B	76	GLY	NZ	A	92	LYS
6jwi	C	G	76	GLY	NZ	I	48	LYS	C	G	76	GLY	NZ	I	48	LYS
6k9p	C	G	76	GLY	SG	B	121	CYS	C	G	76	GLY	SG	B	121	CYS
6n13	C	D	776	GLY	NZ	C	586	LYS	C	D	776	GLY	NZ	C	586	LYS
6nn6	SG	L	76	CYS	SG	D	120	CYS	SG	L	76	CYS	SG	D	120	CYS
6nyo	C	E	76	GLY	NZ	A	93	LYS	C	E	76	GLY	NZ	A	93	LYS
6o83	C10	A	1108	VMX	SG	A	593	CYS	C	B	76	GLY	SG	A	593	CYS
6o96	SG	L	76	CYS	SG	D	118	CYS	SG	L	76	CYS	SG	D	118	CYS
6oam	C2	D	76	AYE	SG	A	282	CYS	C	D	76	GLY	SG	A	282	CYS
6oar	C2	A	201	AYE	SG	A	40	CYS	C	B	157	GLY	SG	A	40	CYS
6oq1	C	A	76	GLY	NZ	F	11	LYS	C	A	76	GLY	NZ	F	11	LYS
6oq1	C	C	76	GLY	NZ	F	48	LYS	C	C	76	GLY	NZ	F	48	LYS
6pgv	CB	B	101	NEH	SG	A	24	CYS	C	B	76	GLY	SG	A	24	CYS
6pzv	SG	B	76	CYS	SG	D	18	CYS	SG	B	76	CYS	SG	D	18	CYS
6qml	C	C	76	GLY	NZ	B	27	LYS	C	C	76	GLY	NZ	B	27	LYS
6s53	C	F	76	GLY	NZ	E	87	LYS	C	F	76	GLY	NZ	E	87	LYS
6s53	C	D	76	GLY	NZ	C	87	LYS	C	D	76	GLY	NZ	C	87	LYS
6sqo	C	C	76	GLY	NZ	B	85	LYS	C	C	76	GLY	NZ	B	85	LYS
6sqo	C	F	76	GLY	NZ	E	85	LYS	C	F	76	GLY	NZ	E	85	LYS
6sqr	C	C	76	GLY	NZ	B	85	LYS	C	C	76	GLY	NZ	B	85	LYS
6sqr	C	F	76	GLY	NZ	E	85	LYS	C	F	76	GLY	NZ	E	85	LYS
6sqr	C	L	76	GLY	NZ	K	85	LYS	C	L	76	GLY	NZ	K	85	LYS
6sqs	C	C	76	GLY	NZ	B	85	LYS	C	C	76	GLY	NZ	B	85	LYS
6sqs	C	F	76	GLY	NZ	E	85	LYS	C	F	76	GLY	NZ	E	85	LYS
6t9l	C	O	76	GLY	NZ	D	117	LYS	C	O	76	GLY	NZ	D	117	LYS
6ttu	C	N	76	GLY	NZ	C	720	LYS	C	N	76	GLY	NZ	C	720	LYS
6tuv	C	D	76	GLY	NZ	H	48	LYS	C	D	76	GLY	NZ	H	48	LYS
6txb	C	D	76	GLY	NZ	H	48	LYS	C	D	76	GLY	NZ	H	48	LYS
6ud0	C	A	76	GLY	NZ	B	63	LYS	C	A	76	GLY	NZ	B	63	LYS
6uh5	SG	Q	76	CYS	SG	H	117	CYS	SG	Q	76	CYS	SG	H	117	CYS
6ulh	SG	E	76	CYS	SG	C	87	CYS	SG	E	76	CYS	SG	C	87	CYS
6ump	SG	E	76	CYS	SG	C	87	CYS	SG	E	76	CYS	SG	C	87	CYS
6ums	SG	E	76	CYS	SG	C	87	CYS	SG	E	76	CYS	SG	C	87	CYS
6uyi	C	D	76	GLY	NZ	C	48	LYS	C	D	76	GLY	NZ	C	48	LYS
6uyj	C	D	76	GLY	NZ	C	48	LYS	C	D	76	GLY	NZ	C	48	LYS
6vae	C	C	76	GLY	NZ	A	523	LYS	C	C	76	GLY	NZ	A	523	LYS
6vae	C	D	76	GLY	NZ	B	561	LYS	C	D	76	GLY	NZ	B	561	LYS
6vaf	O	D	76	GLY	HZ1	B	561	LYS	C	D	76	GLY	NZ	B	561	LYS
6ven	SG	K	76	CYS	SG	H	120	CYS	SG	K	76	CYS	SG	H	120	CYS
6w9r	CB	M	76	NEH	SG	A	53	CYS	C	M	76	GLY	SG	A	53	CYS
6w9s	CB	B	76	NEH	SG	A	285	CYS	C	B	76	GLY	SG	A	285	CYS
6xa9	C2	B	157	AYE	SG	A	111	CYS	C	B	157	GLY	SG	A	111	CYS
6xaa	C2	B	76	AYE	SG	A	111	CYS	C	B	76	GLY	SG	A	111	CYS
6xz1	C2	C	101	AYE	SG	A	4341	CYS	C	C	76	GLY	SG	A	4341	CYS
6ypt	CB	A	901	GVE	SG	A	783	CYS	C	B	76	GLY	SG	A	783	CYS
7ay1	C	C	76	GLY	NZ	B	561	LYS	C	C	76	GLY	NZ	B	561	LYS
7ay2	C2	B	802	AYE	SG	B	90	CYS	C	C	76	GLY	SG	B	90	CYS
7b5l	C	N	76	GLY	NZ	C	720	LYS	C	N	76	GLY	NZ	C	720	LYS
7bbd	C	D	76	GLY	NZ	C	87	LYS	C	D	76	GLY	NZ	C	87	LYS
7bu0	C2	A	501	AYE	SG	A	24	CYS	C	C	76	GLY	SG	A	24	CYS
7bu0	C2	B	501	AYE	SG	B	24	CYS	C	D	76	GLY	SG	B	24	CYS
7cap	C	A	76	GLY	NZ	C	48	LYS	C	A	76	GLY	NZ	C	48	LYS
7cap	C	B	76	GLY	NZ	A	48	LYS	C	B	76	GLY	NZ	A	48	LYS
7cap	C	C	76	GLY	NZ	B	48	LYS	C	C	76	GLY	NZ	B	48	LYS
7e62	C	A	76	GLY	NZ	B	6	LYS	C	A	76	GLY	NZ	B	6	LYS
7k5j	C	N	76	GLY	NZ	J	141	LYS	C	N	76	GLY	NZ	J	141	LYS
7keo	C	D	76	GLY	NZ	C	29	LYS	C	D	76	GLY	NZ	C	29	LYS
7m4n	C	C	76	GLY	NZ	E	63	LYS	C	C	76	GLY	NZ	E	63	LYS
7m4o	C	B	76	GLY	NZ	C	63	LYS	C	B	76	GLY	NZ	C	63	LYS
7mc9	C2	A	3704	AYE	SG	A	3414	CYS	C	B	76	GLY	SG	A	3414	CYS
7mey	S1	D	201	Z3V	SG	C	48	CYS	C	D	76	GLY	SG	C	48	CYS
7mic	SG	B	76	CYS	SG	A	61	CYS	SG	B	77	CYS	SG	A	61	CYS
7nbb	C	B	76	GLY	NZ	A	48	LYS	C	B	76	GLY	NZ	A	48	LYS
7nbb	C	C	76	GLY	NZ	A	63	LYS	C	C	76	GLY	NZ	A	63	LYS
7npi	C	C	76	GLY	NZ	B	48	LYS	C	C	76	GLY	NZ	B	48	LYS
7npi	C	D	76	GLY	NZ	C	48	LYS	C	D	76	GLY	NZ	C	48	LYS
7npi	C	F	76	GLY	NZ	E	48	LYS	C	F	76	GLY	NZ	E	48	LYS
7npi	C	E	76	GLY	NZ	D	48	LYS	C	E	76	GLY	NZ	D	48	LYS
7oje	C2	B	76	AYE	SG	A	371	CYS	C	B	76	GLY	SG	A	371	CYS
7oni	C	N	76	GLY	NZ	C	724	LYS	C	N	76	GLY	NZ	C	724	LYS
7qo4	O	NINE	76	GLZ	N	EIGHT	118	CYS	C	NINE	76	GLY	SG	EIGHT	118	CYS
7r71	C	D	76	GLY	NZ	C	85	LYS	C	D	76	GLY	NZ	C	85	LYS
7s6o	C	A	76	GLY	NZ	B	48	LYS	C	A	76	GLY	NZ	B	48	LYS
7ud5	SG	O	76	CYS	SG	D	117	CYS	SG	O	76	CYS	SG	D	117	CYS
7uyh	C	B	76	GLY	NZ	C	6	LYS	C	B	76	GLY	NZ	C	6	LYS
7uyh	C	B	76	GLY	NZ	C	6	LYS	C	B	76	GLY	NZ	C	6	LYS
7w3u	C2	A	2302	AYE	SG	A	1903	CYS	C	D	76	GLY	SG	A	1903	CYS
7w54	C2	A	601	AYE	SG	A	13	CYS	C	C	76	GLY	SG	A	13	CYS
7w54	C2	E	101	AYE	SG	B	13	CYS	C	E	76	GLY	SG	B	13	CYS
7xcr	C	L	76	GLY	NZ	D	34	LYS	C	L	76	GLY	NZ	D	34	LYS
7xct	C	L	76	GLY	NZ	D	34	LYS	C	L	76	GLY	NZ	D	34	LYS
7xct	C	N	76	GLY	NZ	H	34	LYS	C	N	76	GLY	NZ	H	34	LYS
7yqk	C	O	76	GLY	SG	G	15	CYS	C	O	75	GLY	SG	G	15	CYS
7zf1	C	C	76	GLY	NZ	A	523	LYS	C	C	76	GLY	NZ	A	523	LYS
7zj3	C	F	76	GLY	NZ	E	85	LYS	C	F	76	GLY	NZ	E	85	LYS
7zj3	C	L	76	GLY	NZ	K	85	LYS	C	L	76	GLY	NZ	K	85	LYS
8a67	C	B	76	GLY	NZ	A	48	LYS	C	B	76	GLY	NZ	A	48	LYS
8a67	C	C	76	GLY	NZ	A	63	LYS	C	C	76	GLY	NZ	A	63	LYS
8a9j	C	C	76	GLY	NZ	B	561	LYS	C	C	76	GLY	NZ	B	561	LYS
8a9k	C	C	76	GLY	NZ	B	561	LYS	C	C	76	GLY	NZ	B	561	LYS
8adb	C2	A	502	AYE	SG	A	313	CYS	C	B	76	GLY	SG	A	313	CYS
8bs3	C2	A	803	AYE	SG	A	131	CYS	C	B	74	GLY	SG	A	131	CYS
8bs9	C2	A	803	AYE	SG	A	131	CYS	C	B	76	GLY	SG	A	131	CYS
8c61	C2	A	804	AYE	SG	A	42	CYS	C	B	76	GLY	SG	A	42	CYS
8c61	C	C	76	GLY	NZ	E	63	LYS	C	C	76	GLY	NZ	E	63	LYS
8c61	C2	D	804	AYE	SG	D	42	CYS	C	E	76	GLY	SG	D	42	CYS
8c61	C	F	76	GLY	NZ	B	63	LYS	C	F	76	GLY	NZ	B	63	LYS
8caf	C	F	76	GLY	NZ	H	720	LYS	C	F	76	GLY	NZ	H	720	LYS
8das	C	K	276	GLY	NZ	J	148	LYS	C	K	276	GLY	NZ	J	148	LYS
8dms	CB	C	502	GVE	SG	A	226	CYS	C	C	76	GLY	SG	A	226	CYS
8du4	SG	O	76	CYS	SG	D	117	CYS	SG	O	76	CYS	SG	D	117	CYS
8e7o	C	B	76	GLY	NZ	A	48	LYS	C	B	76	GLY	NZ	A	48	LYS
8e7o	C	C	76	GLY	NZ	B	48	LYS	C	C	76	GLY	NZ	B	48	LYS
8e7o	C	D	76	GLY	NZ	C	48	LYS	C	D	76	GLY	NZ	C	48	LYS
8eaz	C	E	76	GLY	NZ	C	86	LYS	C	E	76	GLY	NZ	C	86	LYS
8eb0	C	C	76	GLY	NZ	B	86	LYS	C	C	76	GLY	NZ	B	86	LYS
8efw	SG	C	76	CYS	SG	B	118	CYS	SG	C	76	CYS	SG	B	118	CYS
8g6g	SG	K	76	CYS	SG	D	117	CYS	SG	K	76	CYS	SG	D	117	CYS
8g6h	SG	K	76	CYS	SG	D	117	CYS	SG	K	76	CYS	SG	D	117	CYS
8g6s	SG	C	76	CYS	NZ	G	119	LYS	SG	C	130	CYS	NZ	G	119	LYS
8h1t	C	M	76	GLY	NZ	C	119	LYS	C	M	76	GLY	NZ	C	119	LYS
8hqy	SG	U	76	CYS	SG	C	119	CYS	SG	U	75	CYS	SG	C	119	CYS
8ic9	C	A	76	GLY	NZ	B	48	LYS	C	A	76	GLY	NZ	B	48	LYS
8ikt	CA	B	101	3CN	SG	A	347	CYS	C	B	76	GLY	SG	A	347	CYS
8ivb	SG	A	76	CYS	SG	B	113	CYS	SG	A	76	CYS	SG	B	113	CYS
8j1p	C	C	76	GLY	NZ	D	48	LYS	C	C	76	GLY	NZ	D	48	LYS
8j1p	C	E	76	GLY	NZ	D	29	LYS	C	E	76	GLY	NZ	D	29	LYS
8pjn	C	u	76	GLY	NZ	TWO	87	LYS	C	u	76	GLY	NZ	TWO	87	LYS
8pmq	C	U	76	GLY	NZ	E	85	LYS	C	U	76	GLY	NZ	E	85	LYS
8q00	C2	B	76	AYE	SG	A	308	CYS	C	B	76	GLY	SG	A	308	CYS
8q7h	C	N	76	GLY	NZ	A	1881	LYS	C	N	76	GLY	NZ	A	1881	LYS
8rqi	C2	A	1101	AYE	SG	A	971	CYS	C	B	76	GLY	SG	A	971	CYS
8rx0	C	U	76	GLY	SG	G	93	CYS	C	U	76	GLY	SG	G	93	CYS
8se9	C	D	157	GLY	NZ	C	121	LYS	C	D	157	GLY	NZ	C	121	LYS
8sea	OXT	D	157	GLY	NZ	C	121	LYS	C	D	157	GLY	NZ	C	121	LYS
8sn3	C	M	76	GLY	SG	C	15	CYS	C	M	76	GLY	SG	C	15	CYS
8sn8	C	M	76	GLY	SG	C	15	CYS	C	M	76	GLY	SG	C	15	CYS
8ssi	C2	B	101	AYE	SG	A	292	CYS	C	B	76	GLY	SG	A	292	CYS
8st7	C2	D	901	AYE	SG	C	812	CYS	C	D	76	GLY	SG	C	812	CYS
8st8	C2	A	801	AYE	SG	A	753	CYS	C	B	76	GLY	SG	A	753	CYS
8st9	C2	A	801	AYE	SG	A	753	CYS	C	B	76	GLY	SG	A	753	CYS
8sv8	OXT	D	157	GLY	NZ	C	121	LYS	C	D	157	GLY	NZ	C	121	LYS
8txx	C	M	76	GLY	NZ	G	15	LYS	C	M	76	GLY	NZ	G	15	LYS
8v26	SG	K	76	CYS	SG	D	117	CYS	SG	K	76	CYS	SG	D	117	CYS
8v27	SG	K	76	CYS	SG	D	117	CYS	SG	K	76	CYS	SG	D	117	CYS
8wqc	O	N	76	GLY	NZ	E	689	LYS	C	N	76	GLY	NZ	E	689	LYS
8wqc	O	K	76	GLY	NZ	C	689	LYS	C	K	76	GLY	NZ	C	689	LYS
8wqg	O	N	76	GLY	NZ	E	689	LYS	C	N	76	GLY	NZ	E	689	LYS
8x7j	SG	M	76	CYS	SG	K	85	CYS	SG	M	76	CYS	SG	K	85	CYS
9avt	C	A	76	GLY	NZ	B	6	LYS	C	A	76	GLY	NZ	B	6	LYS
9azj	SG	S	76	CYS	SG	A	285	CYS	SG	S	76	CYS	SG	A	285	CYS
9azj	SG	Z	76	CYS	SG	B	285	CYS	SG	Z	76	CYS	SG	B	285	CYS
9b55	C03	B	101	A1AIV	SG	C	639	CYS	C	B	76	GLY	SG	C	639	CYS
9b56	C03	B	101	A1AIV	SG	A	85	CYS	C	B	76	GLY	SG	A	85	CYS
9b57	C03	B	101	A1AIV	SG	A	85	CYS	C	B	76	GLY	SG	A	85	CYS
9b58	C03	B	101	A1AIV	SG	A	85	CYS	C	B	76	GLY	SG	A	85	CYS
9b5b	C03	B	101	A1AIV	SG	A	85	CYS	C	B	76	GLY	SG	A	85	CYS
9b5d	C03	D	101	A1AIV	SG	C	85	CYS	C	D	76	GLY	SG	C	85	CYS
9b5e	C03	D	101	A1AIV	SG	C	85	CYS	C	D	76	GLY	SG	C	85	CYS
9b5k	C03	D	101	A1AIV	SG	C	85	CYS	C	D	76	GLY	SG	C	85	CYS
9b5l	C03	D	101	A1AIV	SG	C	85	CYS	C	D	76	GLY	SG	C	85	CYS
9b5n	C03	D	101	A1AIV	SG	C	85	CYS	C	D	76	GLY	SG	C	85	CYS
9b5o	C03	D	101	A1AIV	SG	C	85	CYS	C	D	76	GLY	SG	C	85	CYS
9b5u	C03	D	101	A1AIV	SG	C	85	CYS	C	D	76	GLY	SG	C	85	CYS
9b5v	C03	D	101	A1AIV	SG	A	593	CYS	C	D	76	GLY	SG	A	593	CYS
9b5x	C03	D	101	A1AIV	SG	C	85	CYS	C	D	76	GLY	SG	C	85	CYS
9c5e	C1	B	76	4LJ	SG	A	449	CYS	C	B	76	GLY	SG	A	449	CYS
9csh	CA	B	76	3CN	SG	A	783	CYS	C	B	76	GLY	SG	A	783	CYS
9csh	CA	D	76	3CN	SG	C	783	CYS	C	D	76	GLY	SG	C	783	CYS
9dby	SG	N	76	CYS	SG	G	119	CYS	SG	N	76	CYS	SG	G	119	CYS
9dde	SG	N	76	CYS	SG	G	119	CYS	SG	N	76	CYS	SG	G	119	CYS
9dg3	SG	N	76	CYS	SG	G	119	CYS	SG	N	76	CYS	SG	G	119	CYS
9ebs	C22	C	101	A1A4Y	SG	E	90	CYS	C	C	76	GLY	SG	E	90	CYS
9eyh	C	C	76	GLY	NZ	A	87	LYS	C	C	76	GLY	NZ	A	87	LYS
9eyh	C	DZEROZEROZERO	76	GLY	NZ	B	87	LYS	C	DZEROZEROZERO	76	GLY	NZ	B	87	LYS
9hnw	C	C	76	ABU	ND	D	63	DAB	C	C	76	GLY	NZ	D	63	LYS
