## Supplementary material for "Capabilities, specificity gaps and training-data dependence of AlphaFold3 across diverse application areas": Table S6

Antibody_ID	Mutation_pos	Mutation	Mut_escape	Epitope
BD55-6447	15	E	0.0240138809529275	F3
BD55-6447	15	G	0.0260709865333469	F3
BD55-6447	47	L	0.0438024275519253	F3
BD55-6447	172	I	0.0211485922473491	F3
BD55-6447	63	E	0.0260908428743834	F3
BD55-6447	15	N	0.0550232953701611	F3
BD55-6447	47	D	0.0754479078272056	F3
BD55-6447	177	F	0.0649022167150378	F3
BD55-6447	172	H	0.0734357036568075	F3
BD55-6447	153	W	0.0807561495681082	F3
BD55-6447	31	F	0.090343745765609	F3
BD55-6447	47	A	0.0882349984474898	F3
BD55-6447	47	Q	0.0957532112949846	F3
BD55-6447	153	F	0.1015962909677835	F3
BD55-6447	172	R	0.107007880131362	F3
BD55-6447	172	T	0.1175550342381896	F3
BD55-6447	172	K	0.1491337463998312	F3
BD55-6447	74	C	0.1551578864938761	F3
BD55-6447	47	E	0.1677669058146332	F3
BD55-6447	173	Q	0.1473477702205998	F3
BD55-6447	15	A	0.1524021994929114	F3
BD55-6447	74	L	0.1771570840298652	F3
BD55-6447	172	M	0.1862020928850899	F3
BD55-6447	177	M	0.1954091249606827	F3
BD55-6447	31	D	0.2122420523683329	F3
BD55-6447	63	I	0.2210953233249664	F3
BD55-6447	153	I	0.219867202066151	F3
BD55-6447	172	G	0.2686568952117283	F3
BD55-6447	173	C	0.2462666412137865	F3
BD55-6447	74	F	0.283645289956356	F3
BD55-6447	172	N	0.2769984705544948	F3
BD55-6447	172	Y	0.3329362275617721	F3
BD55-6447	177	W	0.3054945835160951	F3
BD55-6447	173	F	0.3640721896867689	F3
BD55-6447	77	N	0.3785093853651248	F3
BD55-6447	172	Q	0.3870661649908766	F3
BD55-6447	173	T	0.4237804903597457	F3
BD55-6447	173	V	0.4172542604160005	F3
BD55-6447	77	Q	0.452210020894109	F3
BD55-6447	172	F	0.442732921748546	F3
BD55-6447	172	S	0.4336141439942826	F3
BD55-6447	173	I	0.4483357097887438	F3
BD55-6447	74	S	0.4581414265160065	F3
BD55-6447	173	Y	0.4805253160328978	F3
BD55-6447	74	A	0.5096231018965821	F3
BD55-6447	173	A	0.517665294462736	F3
BD55-6447	173	P	0.4931181835850364	F3
BD55-6447	177	T	0.5076946776137855	F3
BD55-6447	77	W	0.5445321726024707	F3
BD55-6447	173	S	0.548133787223505	F3
BD55-6447	77	Y	0.5547583704842047	F3
BD55-6447	172	W	0.5580858390043246	F3
BD55-6447	177	V	0.5537834838881597	F3
BD55-6447	173	W	0.5933623806501329	F3
BD55-6447	177	N	0.6135629585625832	F3
BD55-6447	74	R	0.6395094620338575	F3
BD55-6447	173	M	0.6444007977284958	F3
BD55-6447	74	K	0.6711070625300743	F3
BD55-6447	77	L	0.6790435570856153	F3
BD55-6447	173	L	0.7000411609951778	F3
BD55-6447	172	E	0.7302622084277208	F3
BD55-6447	173	H	0.7386047279207681	F3
BD55-6447	177	A	0.727772560796289	F3
BD55-6447	73	Q	0.7220405501210614	F3
BD55-6447	173	N	0.7076055462077591	F3
BD55-6447	73	K	0.7412121656000503	F3
BD55-6447	77	F	0.7593847857386316	F3
BD55-6447	77	C	0.7733958244929074	F3
BD55-6447	77	K	0.7905279242105248	F3
BD55-6447	173	D	0.7817282812999498	F3
BD55-6447	77	I	0.8155609370913822	F3
BD55-6447	77	T	0.8069934440285935	F3
BD55-6447	77	A	0.8424515596708753	F3
BD55-6447	77	G	0.8546180563386504	F3
BD55-6447	77	S	0.8567191085942101	F3
BD55-6447	173	K	0.8355790462572328	F3
BD55-6447	77	E	0.8673258742860754	F3
BD55-6447	77	P	0.8899051517089291	F3
BD55-6447	77	V	0.8811372862550502	F3
BD55-6447	172	D	0.885384529919222	F3
BD55-6447	77	H	0.9251455112181292	F3
BD55-6447	173	E	0.9021825858615816	F3
BD55-6447	77	D	0.957111387325522	F3
BD55-6447	77	M	0.951580072731817	F3
BD55-6382	23	Q	0.0582853960465876	B
BD55-6382	147	G	0.0534627200351568	B
BD55-6382	153	L	0.0383022312704379	B
BD55-6382	144	M	0.0428576944840159	B
BD55-6382	142	E	0.0425653434284641	B
BD55-6382	141	N	0.0660524477139008	B
BD55-6382	151	C	0.080245798568788	B
BD55-6382	147	R	0.0865394530978153	B
BD55-6382	158	H	0.0721133591254613	B
BD55-6382	125	C	0.0846388344281575	B
BD55-6382	153	Y	0.099052288739247	B
BD55-6382	141	W	0.1054462798809602	B
BD55-6382	147	F	0.0978036688878178	B
BD55-6382	158	L	0.1170138664804406	B
BD55-6382	142	C	0.1205195187636563	B
BD55-6382	144	Q	0.1264789716546423	B
BD55-6382	156	F	0.1309046437487841	B
BD55-6382	86	E	0.1579320664160606	B
BD55-6382	125	H	0.1857294081523416	B
BD55-6382	144	K	0.1614421315585255	B
BD55-6382	144	Y	0.1851885344175896	B
BD55-6382	153	W	0.1612268992023546	B
BD55-6382	141	E	0.1908457100560372	B
BD55-6382	137	H	0.1954381046889051	B
BD55-6382	147	Y	0.2002739438128696	B
BD55-6382	153	F	0.1940264053285404	B
BD55-6382	153	N	0.21143871198359	B
BD55-6382	77	A	0.2257374070432721	B
BD55-6382	125	W	0.2369889267939819	B
BD55-6382	125	Y	0.2285996276212415	B
BD55-6382	141	C	0.2336991201477762	B
BD55-6382	144	R	0.2483836115414612	B
BD55-6382	125	K	0.2540884877970711	B
BD55-6382	142	N	0.2800323908918103	B
BD55-6382	155	M	0.2670048473226478	B
BD55-6382	147	P	0.3070497167797887	B
BD55-6382	156	R	0.3377436829228235	B
BD55-6382	158	M	0.3194794158868306	B
BD55-6382	158	P	0.3123808767677608	B
BD55-6382	153	I	0.3555840068940016	B
BD55-6382	155	G	0.3664585875122112	B
BD55-6382	141	G	0.3749194092408255	B
BD55-6382	156	M	0.3844030963262344	B
BD55-6382	156	Y	0.3936612982764117	B
BD55-6382	125	T	0.4208390459608845	B
BD55-6382	141	D	0.405604940848709	B
BD55-6382	147	D	0.4239265842960839	B
BD55-6382	155	W	0.4056495039141191	B
BD55-6382	158	V	0.4258318737053013	B
BD55-6382	155	Q	0.4592472167751384	B
BD55-6382	156	A	0.4622332729126274	B
BD55-6382	156	E	0.4624163007414086	B
BD55-6382	86	D	0.49141094525738	B
BD55-6382	156	G	0.4873846837606392	B
BD55-6382	125	Q	0.4901086834397469	B
BD55-6382	23	C	0.4694311507868907	B
BD55-6382	156	L	0.4930740588889996	B
BD55-6382	147	K	0.5144683124835387	B
BD55-6382	155	C	0.51793634984047	B
BD55-6382	151	P	0.5517979169948859	B
BD55-6382	156	K	0.5526599361425366	B
BD55-6382	125	R	0.5753435036265242	B
BD55-6382	154	C	0.5694048969246692	B
BD55-6382	155	K	0.5673040784401233	B
BD55-6382	124	E	0.6090746620311368	B
BD55-6382	154	A	0.65134890094995	B
BD55-6382	156	D	0.6310536060288833	B
BD55-6382	156	T	0.6466163216571696	B
BD55-6382	154	N	0.6720765196936012	B
BD55-6382	155	V	0.7072775321443805	B
BD55-6382	156	Q	0.6870022819675012	B
BD55-6382	158	I	0.6998887743429978	B
BD55-6382	154	R	0.73994123827511	B
BD55-6382	154	T	0.7194141730981741	B
BD55-6382	156	H	0.7433489338839672	B
BD55-6382	154	M	0.7758192257237281	B
BD55-6382	158	Q	0.7648998579685514	B
BD55-6382	154	H	0.7837837564725466	B
BD55-6382	155	A	0.7849929352265459	B
BD55-6382	155	N	0.7851154695826295	B
BD55-6382	155	R	0.7880491841210284	B
BD55-6382	155	S	0.7852879938655694	B
BD55-6382	144	N	0.8317785060726706	B
BD55-6382	154	E	0.8188689019552129	B
BD55-6382	154	P	0.8173044730326244	B
BD55-6382	155	P	0.825629534797961	B
BD55-6382	144	E	0.8527983559421259	B
BD55-6382	154	D	0.8517914756412631	B
BD55-6382	155	T	0.8531669258367831	B
BD55-6382	144	D	0.8833381579221993	B
BD55-6382	154	S	0.8749537433907778	B
BD55-6382	155	I	0.8749527377818624	B
BD55-6382	155	D	0.9071338069837482	B
BD55-6382	154	K	0.9550754207076666	B
BD55-6382	154	Q	0.945857599529799	B
BD55-6382	155	E	0.9643718362169234	B
BD55-4382	156	T	0.0310841398521463	C
BD55-4382	133	N	0.0348682448120142	C
BD55-4382	151	Q	0.0173400759576639	C
BD55-4382	118	C	0.0233279458574832	C
BD55-4382	118	N	0.0363852312568542	C
BD55-4382	121	V	0.061793302684602	C
BD55-4382	115	C	0.0517662653614384	C
BD55-4382	156	Q	0.0620791763282918	C
BD55-4382	15	L	0.0472501271351013	C
BD55-4382	153	D	0.0504674167239124	C
BD55-4382	141	S	0.0775450984836531	C
BD55-4382	153	G	0.0814634285132088	C
BD55-4382	21	N	0.0733901156446654	C
BD55-4382	124	C	0.0783762342734881	C
BD55-4382	65	S	0.0753994886474108	C
BD55-4382	163	E	0.1217695094515547	C
BD55-4382	119	C	0.1157080448643293	C
BD55-4382	141	N	0.1199758416889562	C
BD55-4382	138	D	0.1149436780843315	C
BD55-4382	141	K	0.1259886152480929	C
BD55-4382	21	R	0.1556531754747529	C
BD55-4382	132	W	0.1481570626609486	C
BD55-4382	141	D	0.1576484914361793	C
BD55-4382	153	H	0.1544062319367175	C
BD55-4382	187	F	0.1419897855075565	C
BD55-4382	21	S	0.1721993902644378	C
BD55-4382	121	H	0.1712960385509943	C
BD55-4382	151	P	0.1838123734614735	C
BD55-4382	175	N	0.1796583730081777	C
BD55-4382	137	Q	0.2005845053870586	C
BD55-4382	153	Y	0.2071224000474639	C
BD55-4382	141	G	0.2386380729636026	C
BD55-4382	137	M	0.2832562352003385	C
BD55-4382	139	D	0.2779123707732404	C
BD55-4382	21	Y	0.3112696810356448	C
BD55-4382	142	S	0.3101249321903969	C
BD55-4382	120	I	0.3183687590987364	C
BD55-4382	137	C	0.3190105289684967	C
BD55-4382	153	C	0.3133119174890169	C
BD55-4382	153	T	0.3442261839660586	C
BD55-4382	159	C	0.3342595645369471	C
BD55-4382	183	W	0.342743378025957	C
BD55-4382	133	H	0.3716930887753578	C
BD55-4382	137	D	0.3849505595717774	C
BD55-4382	137	P	0.3586467236440384	C
BD55-4382	153	S	0.3789682159135547	C
BD55-4382	154	P	0.3650539866111282	C
BD55-4382	137	G	0.4097237305343069	C
BD55-4382	153	N	0.4043658922991391	C
BD55-4382	153	Q	0.4203343771151873	C
BD55-4382	153	M	0.4034589515684169	C
BD55-4382	118	D	0.3993308798402858	C
BD55-4382	21	D	0.4479305096821164	C
BD55-4382	21	E	0.4431757567046666	C
BD55-4382	21	H	0.4319413073264599	C
BD55-4382	141	H	0.4609534061769637	C
BD55-4382	153	A	0.4725191674675796	C
BD55-4382	121	Y	0.4903810954539934	C
BD55-4382	137	R	0.5058363388537701	C
BD55-4382	153	L	0.4966123252306458	C
BD55-4382	139	R	0.5461097193012234	C
BD55-4382	137	S	0.5245519686086926	C
BD55-4382	121	D	0.536570816521377	C
BD55-4382	159	L	0.5479346614629073	C
BD55-4382	137	A	0.5298769258198974	C
BD55-4382	121	C	0.5554040967605016	C
BD55-4382	159	V	0.5633042911815658	C
BD55-4382	153	K	0.5939843959098859	C
BD55-4382	159	M	0.5847603719159995	C
BD55-4382	153	I	0.6169617384030914	C
BD55-4382	153	V	0.6194315446737583	C
BD55-4382	121	E	0.6600711980684419	C
BD55-4382	159	I	0.6642098314290104	C
BD55-4382	159	Q	0.6602362713030403	C
BD55-4382	121	N	0.6845097516944878	C
BD55-4382	137	N	0.7009258418792917	C
BD55-4382	159	P	0.7043763681407613	C
BD55-4382	121	G	0.7291402197344277	C
BD55-4382	137	E	0.739938551416444	C
BD55-4382	153	R	0.7253233290856568	C
BD55-4382	21	M	0.7448238784050849	C
BD55-4382	121	W	0.7690377250026332	C
BD55-4382	139	E	0.7570787247072756	C
BD55-4382	159	H	0.741770197652857	C
BD55-4382	159	N	0.7719236967176928	C
BD55-4382	121	Q	0.7856926884051869	C
BD55-4382	159	A	0.7892355312293011	C
BD55-4382	159	G	0.775748192286456	C
BD55-4382	121	A	0.8323031537920083	C
BD55-4382	159	D	0.8123946991771653	C
BD55-4382	121	K	0.8553082703679893	C
BD55-4382	121	R	0.8420838072274255	C
BD55-4382	121	T	0.8478053979429889	C
BD55-4382	153	P	0.8991771193174682	C
BD55-4382	159	R	0.873752058958895	C
BD55-4382	159	S	0.8965240116966227	C
BD55-4382	121	S	0.9117940602469284	C
BD55-4382	159	E	0.9632980267021938	C
BD55-1809	125	A	0.0291634997804298	A
BD55-1809	144	L	0.0247793328958704	A
BD55-1809	151	R	0.0170656868765774	A
BD55-1809	115	Y	0.0090705585546764	A
BD55-1809	154	K	0.0191291223001332	A
BD55-1809	125	Q	0.0606383191804045	A
BD55-1809	34	P	0.0429201329965845	A
BD55-1809	115	I	0.0573415886430927	A
BD55-1809	122	V	0.0710297697578373	A
BD55-1809	142	W	0.0552945732660959	A
BD55-1809	34	C	0.0715524346610818	A
BD55-1809	74	R	0.0868171763543681	A
BD55-1809	129	G	0.0734362566767411	A
BD55-1809	162	Y	0.0817199319674792	A
BD55-1809	74	I	0.118039135099975	A
BD55-1809	129	Y	0.1322506400645441	A
BD55-1809	151	N	0.1117880771572168	A
BD55-1809	154	C	0.1040203691644146	A
BD55-1809	155	E	0.1154648137807063	A
BD55-1809	113	I	0.1401924810891714	A
BD55-1809	142	N	0.1360073748012573	A
BD55-1809	153	Y	0.1390209305960606	A
BD55-1809	187	F	0.1550890319595976	A
BD55-1809	74	T	0.1540282220685522	A
BD55-1809	125	G	0.1870062285994183	A
BD55-1809	125	H	0.1665115676471927	A
BD55-1809	174	Q	0.180056439272836	A
BD55-1809	124	C	0.2238830350375434	A
BD55-1809	144	N	0.2118992755293274	A
BD55-1809	153	G	0.2092770059343978	A
BD55-1809	153	H	0.2244978331161529	A
BD55-1809	155	V	0.1979717426453917	A
BD55-1809	124	G	0.2514816827456321	A
BD55-1809	124	I	0.2320667859818002	A
BD55-1809	124	N	0.2482443288480158	A
BD55-1809	125	W	0.2385473406782438	A
BD55-1809	153	C	0.2391562968825842	A
BD55-1809	75	Q	0.268581561103443	A
BD55-1809	155	H	0.2843863125757632	A
BD55-1809	75	H	0.3060704977408937	A
BD55-1809	155	C	0.3006939205974798	A
BD55-1809	174	M	0.3083208974865363	A
BD55-1809	90	W	0.3312001967363081	A
BD55-1809	158	H	0.3369217103381126	A
BD55-1809	162	G	0.3508669958540533	A
BD55-1809	122	R	0.3803551020513591	A
BD55-1809	158	P	0.3612635910203833	A
BD55-1809	124	E	0.38687458199822	A
BD55-1809	125	R	0.3914516560958626	A
BD55-1809	153	L	0.4333149602511442	A
BD55-1809	78	N	0.4578753796524213	A
BD55-1809	124	H	0.4512441857054778	A
BD55-1809	142	A	0.466427155911946	A
BD55-1809	155	I	0.4685036398845495	A
BD55-1809	158	Q	0.458714182317452	A
BD55-1809	124	T	0.492622379168303	A
BD55-1809	125	L	0.4973556412033733	A
BD55-1809	155	P	0.4862915195669804	A
BD55-1809	153	R	0.5149935186987324	A
BD55-1809	153	T	0.5267057157838111	A
BD55-1809	155	M	0.5265983479577568	A
BD55-1809	155	S	0.528354407837951	A
BD55-1809	124	S	0.5647931125176721	A
BD55-1809	125	T	0.545699606927423	A
BD55-1809	153	S	0.5413945443909423	A
BD55-1809	153	V	0.5595175791118691	A
BD55-1809	153	P	0.6003557290158315	A
BD55-1809	154	P	0.5806210286040363	A
BD55-1809	155	N	0.5960953872176485	A
BD55-1809	155	Q	0.573159405910691	A
BD55-1809	155	R	0.5774431689142621	A
BD55-1809	153	D	0.6039557177340522	A
BD55-1809	153	N	0.6321272258695998	A
BD55-1809	155	A	0.6207316674140319	A
BD55-1809	155	G	0.606958477164057	A
BD55-1809	158	V	0.6083608887050295	A
BD55-1809	153	F	0.6449099297648908	A
BD55-1809	124	R	0.660146414415964	A
BD55-1809	153	A	0.6357540679210154	A
BD55-1809	124	K	0.6381078629302361	A
BD55-1809	125	C	0.6529267425492995	A
BD55-1809	75	W	0.6771946249756671	A
BD55-1809	122	K	0.6705882589428769	A
BD55-1809	155	L	0.6819868333846605	A
BD55-1809	162	W	0.6634641269079704	A
BD55-1809	124	F	0.710262394524606	A
BD55-1809	155	D	0.724362926994512	A
BD55-1809	155	T	0.7198633518667175	A
BD55-1809	153	I	0.7381648092118254	A
BD55-1809	153	K	0.7319600645312083	A
BD55-1809	159	P	0.7341503996882598	A
BD55-1809	124	Y	0.7743229832732378	A
BD55-1809	125	Y	0.7680837886974508	A
BD55-1809	153	M	0.7659728990215828	A
BD55-1809	155	K	0.7716621635545005	A
BD55-1809	162	R	0.7674527540504084	A
BD55-1809	124	V	0.8090442354005878	A
BD55-1809	125	K	0.801131447705249	A
BD55-1809	124	A	0.8461931120316408	A
BD55-1809	125	V	0.8223662360731208	A
BD55-1809	124	P	0.860454735118472	A
BD55-1809	125	I	0.8765189598609497	A
BD55-1809	153	W	0.8785988189846	A
BD55-1809	158	I	0.8939016992676395	A
BD55-1809	124	D	0.9437492621791006	A
XG2v-052	168	G	0.0454370458123033	D1
XG2v-052	121	W	0.0219460306086038	D1
XG2v-052	168	R	0.0200817024867142	D1
XG2v-052	137	G	0.0233767452811819	D1
XG2v-052	59	Q	0.0368558001281067	D1
XG2v-052	153	C	0.0689272728402165	D1
XG2v-052	34	G	0.0535957432541445	D1
XG2v-052	137	N	0.0644299925698196	D1
XG2v-052	65	C	0.0688395770004935	D1
XG2v-052	59	G	0.0497022577538229	D1
XG2v-052	117	D	0.0793102847263119	D1
XG2v-052	65	S	0.0923466479697819	D1
XG2v-052	43	T	0.0869552938207855	D1
XG2v-052	34	P	0.0762483633618074	D1
XG2v-052	115	A	0.0946740178666653	D1
XG2v-052	116	Y	0.1045537426932596	D1
XG2v-052	114	C	0.1100137124868793	D1
XG2v-052	115	H	0.1015591450669521	D1
XG2v-052	116	V	0.1208377705646467	D1
XG2v-052	112	N	0.1194791108755705	D1
XG2v-052	118	P	0.1462181921825267	D1
XG2v-052	163	D	0.138566148654617	D1
XG2v-052	34	C	0.1332751748800071	D1
XG2v-052	116	A	0.1496743187010609	D1
XG2v-052	117	H	0.1417380346195275	D1
XG2v-052	118	I	0.1634711124429227	D1
XG2v-052	116	T	0.1550519310202207	D1
XG2v-052	119	E	0.1522878129448712	D1
XG2v-052	115	C	0.1749143648348956	D1
XG2v-052	117	E	0.1663157087870319	D1
XG2v-052	116	F	0.1830937646337568	D1
XG2v-052	121	K	0.1940000686085002	D1
XG2v-052	16	N	0.1945329857114126	D1
XG2v-052	116	S	0.1835107835819202	D1
XG2v-052	119	A	0.1977459904010173	D1
XG2v-052	30	N	0.2201987810716463	D1
XG2v-052	115	K	0.208961068228493	D1
XG2v-052	116	H	0.2204471409033439	D1
XG2v-052	118	K	0.2241801557939258	D1
XG2v-052	119	F	0.2082761947863842	D1
XG2v-052	118	S	0.2484920570235511	D1
XG2v-052	119	C	0.2370909493269919	D1
XG2v-052	117	T	0.230614473267548	D1
XG2v-052	15	K	0.2473990570270914	D1
XG2v-052	118	C	0.2343186944438391	D1
XG2v-052	115	M	0.2596967498327404	D1
XG2v-052	115	P	0.2811498591657136	D1
XG2v-052	115	T	0.2787524249157309	D1
XG2v-052	119	I	0.2573169536398698	D1
XG2v-052	15	T	0.2966693812381163	D1
XG2v-052	118	D	0.3068017989077805	D1
XG2v-052	115	E	0.3216357910282392	D1
XG2v-052	119	L	0.3162866031492921	D1
XG2v-052	15	F	0.3432136843865524	D1
XG2v-052	116	C	0.3342106636247787	D1
XG2v-052	119	V	0.3447056376237074	D1
XG2v-052	30	D	0.3769528873850521	D1
XG2v-052	115	V	0.3801636202374582	D1
XG2v-052	117	C	0.3620479411453712	D1
XG2v-052	118	G	0.3620316315695663	D1
XG2v-052	118	T	0.3710367403697878	D1
XG2v-052	115	L	0.4077263186576776	D1
XG2v-052	116	L	0.392170685653366	D1
XG2v-052	117	M	0.3894644623912133	D1
XG2v-052	15	L	0.419243484644451	D1
XG2v-052	15	W	0.4353516785727194	D1
XG2v-052	119	S	0.4278654154970226	D1
XG2v-052	15	N	0.4627549068249629	D1
XG2v-052	113	I	0.4540474577194541	D1
XG2v-052	113	Y	0.4642618811766451	D1
XG2v-052	116	E	0.4564616900894474	D1
XG2v-052	15	G	0.4809721652274642	D1
XG2v-052	15	S	0.4788628101452844	D1
XG2v-052	117	R	0.4817225260805043	D1
XG2v-052	15	Q	0.5009472496575182	D1
XG2v-052	117	V	0.5125287632019287	D1
XG2v-052	15	Y	0.5126368864376855	D1
XG2v-052	116	D	0.5031257152415953	D1
XG2v-052	116	P	0.5094943540136553	D1
XG2v-052	15	M	0.5239357046866597	D1
XG2v-052	15	A	0.5612016257388485	D1
XG2v-052	113	A	0.5465902201592576	D1
XG2v-052	113	C	0.5662837308309678	D1
XG2v-052	113	V	0.5622014213390666	D1
XG2v-052	119	D	0.5649049439932039	D1
XG2v-052	15	V	0.5827339098187394	D1
XG2v-052	113	F	0.5859210967129603	D1
XG2v-052	117	K	0.5883955352508138	D1
XG2v-052	117	Y	0.5702751630019505	D1
XG2v-052	119	W	0.5720965971605754	D1
XG2v-052	113	M	0.6022531000245863	D1
XG2v-052	117	P	0.6087306026207762	D1
XG2v-052	117	G	0.622340090627013	D1
XG2v-052	119	K	0.6439388248225771	D1
XG2v-052	119	P	0.6407434093288046	D1
XG2v-052	119	R	0.6317273498309898	D1
XG2v-052	113	L	0.6659575106571443	D1
XG2v-052	113	D	0.6981050441030133	D1
XG2v-052	121	T	0.6829930901343666	D1
XG2v-052	113	W	0.7243786426690513	D1
XG2v-052	115	I	0.7028245311124027	D1
XG2v-052	119	T	0.7071882155051956	D1
XG2v-052	113	S	0.7493525839123069	D1
XG2v-052	113	P	0.7531683447555938	D1
XG2v-052	113	T	0.7562018653007	D1
XG2v-052	113	Q	0.805388749670211	D1
XG2v-052	15	E	0.7881202066468009	D1
XG2v-052	113	N	0.7806173583959664	D1
XG2v-052	113	E	0.7852126698552898	D1
XG2v-052	113	G	0.7888057399452902	D1
BD55-6234	32	L	0.1030647016500058	E3
BD55-6234	183	G	0.0948303401143748	E3
BD55-6234	195	L	0.0880138516922756	E3
BD55-6234	195	V	0.1036737368313813	E3
BD55-6234	31	A	0.1139077584907139	E3
BD55-6234	55	Q	0.1162502055853927	E3
BD55-6234	62	S	0.1240736099086039	E3
BD55-6234	186	P	0.1339781667381805	E3
BD55-6234	187	W	0.1141335423127627	E3
BD55-6234	32	I	0.1581150439436192	E3
BD55-6234	116	Q	0.1479937083336996	E3
BD55-6234	59	C	0.1387710640668249	E3
BD55-6234	60	M	0.1404581610425624	E3
BD55-6234	187	Y	0.153131295718718	E3
BD55-6234	32	P	0.1809521985487553	E3
BD55-6234	59	T	0.1726535386121156	E3
BD55-6234	61	H	0.1652445314165231	E3
BD55-6234	62	I	0.1653177427151254	E3
BD55-6234	183	H	0.1723857645363158	E3
BD55-6234	55	H	0.186602787818988	E3
BD55-6234	186	Q	0.1994091481676817	E3
BD55-6234	59	S	0.1906201455224274	E3
BD55-6234	62	N	0.197421899576025	E3
BD55-6234	183	N	0.1828695523072739	E3
BD55-6234	32	Q	0.2213868216167435	E3
BD55-6234	34	P	0.2153353379867075	E3
BD55-6234	59	A	0.2122428652055664	E3
BD55-6234	59	K	0.2286023281459538	E3
BD55-6234	183	C	0.2270356938426641	E3
BD55-6234	61	I	0.2444336465673575	E3
BD55-6234	60	D	0.2321642851702861	E3
BD55-6234	34	M	0.2375678499422754	E3
BD55-6234	195	R	0.2430679964654221	E3
BD55-6234	60	W	0.2303595658083398	E3
BD55-6234	59	F	0.27318942416099	E3
BD55-6234	61	V	0.2732939033719169	E3
BD55-6234	191	Q	0.2535803828592763	E3
BD55-6234	34	I	0.2629993409731267	E3
BD55-6234	60	Y	0.2674708261904887	E3
BD55-6234	59	H	0.2901316354893877	E3
BD55-6234	191	S	0.2801215372300857	E3
BD55-6234	62	R	0.2773661612307972	E3
BD55-6234	61	S	0.2858671412375334	E3
BD55-6234	34	F	0.2911380814982347	E3
BD55-6234	34	V	0.3016336597566211	E3
BD55-6234	190	K	0.3114185040962889	E3
BD55-6234	187	P	0.3122076664005078	E3
BD55-6234	61	L	0.311075861120048	E3
BD55-6234	32	G	0.3132580805368062	E3
BD55-6234	191	T	0.3422429413160275	E3
BD55-6234	191	I	0.3311697895505331	E3
BD55-6234	55	E	0.328474386756137	E3
BD55-6234	60	S	0.3460568280566294	E3
BD55-6234	59	V	0.3301800911954129	E3
BD55-6234	32	V	0.3633226530376187	E3
BD55-6234	60	E	0.3707197127275314	E3
BD55-6234	186	D	0.349155157067579	E3
BD55-6234	59	Y	0.3573840602922679	E3
BD55-6234	190	H	0.357704657111854	E3
BD55-6234	187	C	0.3912599191111646	E3
BD55-6234	191	L	0.3944547548495681	E3
BD55-6234	194	F	0.3743351700097692	E3
BD55-6234	61	T	0.4041150232072267	E3
BD55-6234	191	D	0.3968368577738544	E3
BD55-6234	191	G	0.4030293640603671	E3
BD55-6234	191	N	0.4132521106249905	E3
BD55-6234	191	R	0.4092326970308895	E3
BD55-6234	31	D	0.4213121022097276	E3
BD55-6234	60	L	0.441860452753201	E3
BD55-6234	191	Y	0.4383488666158275	E3
BD55-6234	195	E	0.4201892061317457	E3
BD55-6234	62	K	0.4489994108796948	E3
BD55-6234	60	H	0.4821033015213267	E3
BD55-6234	189	P	0.4866758482695311	E3
BD55-6234	189	Y	0.489565513044746	E3
BD55-6234	59	R	0.5112241477232009	E3
BD55-6234	186	E	0.5084371636279248	E3
BD55-6234	194	P	0.5029326482411506	E3
BD55-6234	60	F	0.5290046432944439	E3
BD55-6234	191	V	0.5222487413892852	E3
BD55-6234	186	H	0.5428306696731761	E3
BD55-6234	190	N	0.5703716576968489	E3
BD55-6234	194	S	0.5989182269600904	E3
BD55-6234	59	E	0.6386893333131592	E3
BD55-6234	55	V	0.6642832897084977	E3
BD55-6234	60	V	0.6782159713572358	E3
BD55-6234	62	E	0.6614174843827687	E3
BD55-6234	191	F	0.664258445974375	E3
BD55-6234	60	N	0.7023114861406571	E3
BD55-6234	60	T	0.6841259053420509	E3
BD55-6234	96	I	0.6899069536738598	E3
BD55-6234	195	D	0.7451973352543613	E3
BD55-6234	31	S	0.7530327891021348	E3
BD55-6234	191	M	0.7975541558456257	E3
BD55-6234	26	C	0.7975541441199345	E3
BD55-6234	116	K	0.7975541433848039	E3
BD55-6234	190	G	0.797554138495969	E3
BD55-6234	191	H	0.7975541558456257	E3
