## Supplementary material for "Capabilities, specificity gaps and training-data dependence of AlphaFold3 across diverse application areas": Table S8

protein	gene	size	description	position	peptide	aa	motif_aa/peptide	motif_protein	ms_dataset
O43143	DHX15	795	Putative pre-mRNA-splicing factor ATP-dependent RNA helicase DHX15	Y235-R253	YMTDGMLLREAMNDPLLER	-	Helicase ATP-binding	Helicase ATP-binding, DEAH box, OB-fold6	RNPxl
O60832	DKC1	514	H/ACA ribonucleoprotein complex subunit 4	I315-R322	IMLPGVLR	-	PUA	PUA; active site	RNPxl
P35637	FUS	526	RNA-binding protein FUS	T317-R328	TGQPMINLYTDR	-	RRM	RRM, RANBP2-type zinc finger	RNPxl
P09651	HNRNPA1	372	Heterogeneous nuclear ribonucleoprotein A1	L16-R31	LFIGGLSFETTDESLR	F23	RRM1	2x RRM, RNA-binding RGG-box	RNPxl
Q32P51	HNRNPA1L2	320	Heterogeneous nuclear ribonucleoprotein A1-like 2	L16-R31	LFIGGLSFETTDESLR	F23	RRM1	2x RRM, RNA-binding RGG-box	RNPxl
P22626	HNRNPA2B1	353	Heterogeneous nuclear ribonucleoproteins A2/B1	E100-K112	EESGKPGAHVTVK	G103-K104	RRM1	2x RRM	RNPxl
P07910	HNRNPC	306	Heterogeneous nuclear ribonucleoproteins C1/C2	G51-R61	GFAFVQYVNER	-	RRM	RRM	RNPxl
Q14103	HNRNPD	355	Heterogeneous nuclear ribonucleoprotein D0	I184-K197	IFVGGLSPDTPEEK	-	RRM2	2x RRM	RNPxl
O43390	HNRNPR	633	Heterogeneous nuclear ribonucleoprotein R	D375-R384	DYAFVHFEDR	-	RRM3	3x RRM, RNA-binding RGG-box	RNPxl
Q00839	HNRNPU	825	Heterogeneous nuclear ribonucleoprotein U	M593-R601	MCLFAGFQR	C594	AAA domain	ATP-binding, RNA-binding RGG-box, SAP domain6, AAA domain6	RNPxl
P26599	PTBP1	557	Polypyrimidine tract-binding protein 1	H437-R444	HQNVQLPR	H411	RRM3	4x RRM	RNPxl
Q9UHX1	PUF60	559	Poly(U)-binding-splicing factor PUF60	V131-R146	VYVGSIYYELGEDTIR	Y138	RRM1	2x RRM, RRM (atypical)	RNPxl
P98179	RBM3	157	Putative RNA-binding protein 3	G48-R65	GFGFITFTNPEHASVAMR	-	RRM	RRM	RNPxl
Q14498	RBM39	530	RNA-binding protein 39	I276-R289	IESIQLMMDSETGR	M282	RRM2	3x RRM, Arg/Ser-rich (RS domain)	RNPxl
P08621	SNRNP70	437	U1 small nuclear ribonucleoprotein 70 kDa	R173-R180	RVLVDVER	L175	RRM	RRM	RNPxl
Q07955	SRSF1	248	Serine/arginine-rich splicing factor 1	I18-R28	IYVGNLPPDIR	Y19	RRM1	2x RRM, Gly-rich (hinge region), Arg/Ser-rich (RS domain)	RNPxl
P84103	SRSF3	164	Serine/arginine-rich splicing factor 3	S38-R43	SVWVAR	W40	RRM	RRM, Arg/Ser-rich (RS domain)	RNPxl
Q13243	SRSF5	272	Serine/arginine-rich splicing factor 5	V6-R16	VFIGRLNPAAR	G9-R10	RRM1	2x RRM, Gly-rich (hinge region), Arg/Ser-rich (RS domain)	RNPxl
Q13247	SRSF6	344	Serine/arginine-rich splicing factor 6	N35-R46	NGYGFVEFEDSR	-	RRM1	2x RRM, Gly-rich (hinge region), Arg/Ser-rich (RS domain)	RNPxl
Q13242	SRSF9	221	Serine/arginine-rich splicing factor 9	I16-R26	IYVGNLPTDVR	-	RRM1	2x RRM, Gly-rich (hinge region), Arg/Ser-rich (RS domain)	RNPxl
P26368	U2AF2	475	Splicing factor U2AF 65 kDa subunit	N196-R203	NFAFLEFR	F199	RRM1	3x RRM, Arg/Ser-rich (RS domain)	RNPxl
P26368	U2AF2	475	Splicing factor U2AF 65 kDa subunit	L261-K276	LFIGGLPNYLNDDQVK	L261-F262	RRM 2	3x RRM, Arg/Ser-rich (RS domain)	RNPxl
Q9BRJ6	C7orf50	194	Protein cholesin {ECO:0000305}	E157-R168	ELTVQKAEALMR		DUF2373	DUF2373	XRNAX
Q92879	CELF1	486	CUGBP Elav-like family member 1	M18-R25	MFVGQVPR		RRM	RRM	XRNAX
Q92879	CELF1	486	CUGBP Elav-like family member 1	V432-K442	VFIDKQTNLSK		RRM	RRM	XRNAX
Q92879	CELF1	486	CUGBP Elav-like family member 1	G149-R158	GCAFVTFTTR		RRM	RRM	XRNAX
Q92879	CELF1	486	CUGBP Elav-like family member 1	K109-K117	KLFIGMISK		RRM	RRM	XRNAX
Q14011	CIRBP	172	Cold-inducible RNA-binding protein	G48-K61	GFGFVTFENIDDAK		RRM	RRM	XRNAX
O75534	CSDE1	798	Cold shock domain-containing protein E1 {ECO:0000305}	D358-K364	DGFGFIK		CSD	CSD	XRNAX
O75534	CSDE1	798	Cold shock domain-containing protein E1 {ECO:0000305}	K697-K703	KLFFHVK		CSD	CSD	XRNAX
O75534	CSDE1	798	Cold shock domain-containing protein E1 {ECO:0000305}	L33-R45	LLTSYGFIQCSER		CSD	CSD	XRNAX
Q9H0L4	CSTF2T	616	Cleavage stimulation factor subunit 2 tau variant	G58-R75	GYGFCEYQDQETALSAMR		RRM	RRM	XRNAX
Q9NR30	DDX21	783	Nucleolar RNA helicase 2 {ECO:0000305}	R775-Q783	RSFSKAFGQ				XRNAX
P17844	DDX5	614	Probable ATP-dependent RNA helicase DDX5	A26-K40	AGPLSGKKFGNPGEK				XRNAX
Q8TDD1	DDX54	881	ATP-dependent RNA helicase DDX54	K599-R611	KAIARFQQGQQGR				XRNAX
Q08211	DHX9	1270	ATP-dependent RNA helicase A {ECO:0000305}	S1025-K1037	SSVNCPFSSQDMK		OB_NTP_bind	OB_NTP_bind	XRNAX
Q15717	ELAVL1	326	ELAV-like protein 1	D105-R115	DANLYISGLPR		RRM	RRM	XRNAX
Q15717	ELAVL1	326	ELAV-like protein 1	G148-K156	GVAFIRFDK		RRM	RRM	XRNAX
P26378	ELAVL4	385	ELAV-like protein 4	V333-K341	VIRDFNTNK		RRM	RRM	XRNAX
P62861	FAU	133	Ubiquitin-like FUBI-ribosomal protein eS30 fusion protein {ECO:0000305}	F116-K125	FVNVVPTFGK		ribosomal	ribosomal	XRNAX
Q96I24	FUBP3	572	Far upstream element-binding protein 3	M251-R262	MGGGSIEVSVPR		KH	KH	XRNAX
Q13151	HNRNPA0	305	Heterogeneous nuclear ribonucleoprotein A0	G140-K154	GFGFVYFQNHDAADK		RRM	RRM	XRNAX
P09651	HNRNPA1	372	Heterogeneous nuclear ribonucleoprotein A1	S337-R352	SSGPYGGGGQYFAKPR		Gly-rich	Gly-rich	XRNAX
Q32P51	HNRNPA1L2	320	Heterogeneous nuclear ribonucleoprotein A1-like 2	I131-K144	IEVIEIMTDRGSGK		RRM	RRM	XRNAX
Q32P51	HNRNPA1L2	320	Heterogeneous nuclear ribonucleoprotein A1-like 2	K106-K113	KIFVGGIK		RRM	RRM	XRNAX
P22626	HNRNPA2B1	353	Heterogeneous nuclear ribonucleoproteins A2/B1	E100-K112	EESGKPGAHVTVK		RRM	RRM	XRNAX
P22626	HNRNPA2B1	353	Heterogeneous nuclear ribonucleoproteins A2/B1	S318-R325	SGNFGGSR		Gly-rich	Gly-rich	XRNAX
P22626	HNRNPA2B1	353	Heterogeneous nuclear ribonucleoproteins A2/B1	Q191-R200	QEMQEVQSSR		Gly-rich	Gly-rich	XRNAX
P22626	HNRNPA2B1	353	Heterogeneous nuclear ribonucleoproteins A2/B1	G204-R213	GGNFGFGDSR		Gly-rich	Gly-rich	XRNAX
P22626	HNRNPA2B1	353	Heterogeneous nuclear ribonucleoproteins A2/B1	G214-R228	GGGGNFGPGPGSNFR		Gly-rich	Gly-rich	XRNAX
P22626	HNRNPA2B1	353	Heterogeneous nuclear ribonucleoproteins A2/B1	I138-K151	IDTIEIITDRQSGK		RRM	RRM	XRNAX
Q99729	HNRNPAB	332	Heterogeneous nuclear ribonucleoprotein A/B	E233-R245	EVYQQQQYGSGGR		Gly-rich	Gly-rich	XRNAX
Q99729	HNRNPAB	332	Heterogeneous nuclear ribonucleoprotein A/B	K215-K223	KFHTVSGSK		RRM	RRM	XRNAX
Q99729	HNRNPAB	332	Heterogeneous nuclear ribonucleoprotein A/B	G196-K209	GFVFITFKEEEPVK		RRM	RRM	XRNAX
D6RBZ0	HNRNPAB	327	Heterogeneous nuclear ribonucleoprotein A/B	I156-K169	IFVGGLNPEATEEK		RRM	RRM	XRNAX
P07910	HNRNPC	306	Heterogeneous nuclear ribonucleoproteins C1/C2	G51-R61	GFAFVQYVNER		RRM	RRM	XRNAX
P07910	HNRNPC	306	Heterogeneous nuclear ribonucleoproteins C1/C2	S13-K29	SMNSRVFIGNLNTLVVK		RRM	RRM	XRNAX
Q14103	HNRNPD	355	Heterogeneous nuclear ribonucleoprotein D0	G224-K231	GFCFITFK		RRM	RRM	XRNAX
Q14103	HNRNPD	355	Heterogeneous nuclear ribonucleoprotein D0	I184-K197	IFVGGLSPDTPEEK		RRM	RRM	XRNAX
P31943	HNRNPH1	449	Heterogeneous nuclear ribonucleoprotein H	Y180-R188	YIEIFKSSR		RRM	RRM	XRNAX
P61978	HNRNPK	463	Heterogeneous nuclear ribonucleoprotein K	R22-R35	RPAEDMEEEQAFKR		ROKNT	ROKNT	XRNAX
P61978	HNRNPK	463	Heterogeneous nuclear ribonucleoprotein K	D397-K405	DLAGSIIGK		KH	KH	XRNAX
P14866	HNRNPL	589	Heterogeneous nuclear ribonucleoprotein L	A435-K448	AITHLNNNFMFGQK		RRM	RRM	XRNAX
P14866	HNRNPL	589	Heterogeneous nuclear ribonucleoprotein L	R528-K538	RPSSVKVFSGK		RRM	RRM	XRNAX
P52272	HNRNPM	730	Heterogeneous nuclear ribonucleoprotein M	V95-K110	VGEVTYVELLMDAEGK		RRM	RRM	XRNAX
P52272	HNRNPM	730	Heterogeneous nuclear ribonucleoprotein M	K651-R658	KACQIFVR		Gly-rich	Gly-rich	XRNAX
O43390	HNRNPR	633	Heterogeneous nuclear ribonucleoprotein R	V340-R346	VKVLFVR		RRM	RRM	XRNAX
O43390	HNRNPR	633	Heterogeneous nuclear ribonucleoprotein R	G207-K216	GYAFITFCGK		RRM	RRM	XRNAX
O43390	HNRNPR	633	Heterogeneous nuclear ribonucleoprotein R	L248-K255	LFVGSIPK		RRM	RRM	XRNAX
O43390	HNRNPR	633	Heterogeneous nuclear ribonucleoprotein R	D375-R384	DYAFVHFEDR		RRM	RRM	XRNAX
Q00839	HNRNPU	825	Heterogeneous nuclear ribonucleoprotein U {ECO:0000303|PubMed:1628625}	A621-K635	AEVEGKDLPEHAVLK		AAA	AAA	XRNAX
Q92945	KHSRP	711	Far upstream element-binding protein 2	A449-R462	AINQQTGAFVEISR		KH	KH	XRNAX
Q4G0J3	LARP7	582	La-related protein 7 {ECO:0000303|PubMed:18483487}	G167-K176	GFAFVEFETK		RRM	RRM	XRNAX
P42704	LRPPRC	1394	Leucine-rich PPR motif-containing protein, mitochondrial	D67-K78	DIQEESTFSSRK				XRNAX
P43243	MATR3	847	Matrin-3	S2-R12	SKSFQQSSLSR				XRNAX
Q9BQC6	MRPL57	102	Large ribosomal subunit protein mL63 {ECO:0000303|PubMed:25278503}	R67-K75	RREAFEAIK		ribosomal	ribosomal	XRNAX
Q9BQC6	MRPL57	102	Large ribosomal subunit protein mL63 {ECO:0000303|PubMed:25278503}	E69-K75	EAFEAIK		ribosomal	ribosomal	XRNAX
Q9Y2R9	MRPS7	242	Small ribosomal subunit protein uS7m {ECO:0000303|PubMed:25838379}	T199-K208	TLMPEKLSHK		ribosomal	ribosomal	XRNAX
Q9P2K5	MYEF2	600	Myelin expression factor 2	G522-R528	GNQIFVR		RRM	RRM	XRNAX
P19338	NCL	710	Nucleolin	S568-K577	SQPSKTLFVK		RRM	RRM	XRNAX
P19338	NCL	710	Nucleolin	I600-K610	IVTDRETGSSK		RRM	RRM	XRNAX
P19338	NCL	710	Nucleolin	G430-K437	GIAYIEFK		RRM	RRM	XRNAX
Q15233	NONO	471	Non-POU domain-containing octamer-binding protein {ECO:0000303|PubMed:9393982}	A100-K109	AGEVFIHKDK		RRM	RRM	XRNAX
P26599	PTBP1	557	Polypyrimidine tract-binding protein 1	G123-K134	GQPIYIQFSNHK		RRM	RRM	XRNAX
P26599	PTBP1	557	Polypyrimidine tract-binding protein 1	K46-R52	KFKGDSR		RRM	RRM	XRNAX
P26599	PTBP1	557	Polypyrimidine tract-binding protein 1	G509-K515	GFKFFQK		RRM	RRM	XRNAX
P26599	PTBP1	557	Polypyrimidine tract-binding protein 1	G509-R517	GFKFFQKDR		RRM	RRM	XRNAX
P26599	PTBP1	557	Polypyrimidine tract-binding protein 1	V393-K399	VKILFNK		RRM	RRM	XRNAX
O95758	PTBP3	552	Polypyrimidine tract-binding protein 3	L258-K269	LTSLNVKYNNDK		RRM	RRM	XRNAX
Q9UKM9	RALY	306	RNA-binding protein Raly	G56-R66	GYAFVQYSNER		RRM	RRM	XRNAX
Q86SE5	RALYL	291	RNA-binding Raly-like protein	S18-K34	SINSRVFIGNLNTAIVK		RRM	RRM	XRNAX
Q96PK6	RBM14	669	RNA-binding protein 14	D113-K121	DYAFVHMEK		RRM	RRM	XRNAX
Q96T37	RBM15	977	RNA-binding protein 15 {ECO:0000305}	G411-K420	GQTSTYGFLK		RRM	RRM	XRNAX
Q8NDT2	RBM15B	890	Putative RNA-binding protein 15B {ECO:0000305}	G374-K383	GQGGAYAFLK		RRM	RRM	XRNAX
Q9NW64	RBM22	420	Pre-mRNA-splicing factor RBM22	Q267-R277	QQCAFIQFATR		RRM	RRM	XRNAX
Q9BX46	RBM24	236	RNA-binding protein 24 {ECO:0000305}	G53-R62	GYGFVTMADR		RRM	RRM	XRNAX
P98179	RBM3	157	RNA-binding protein 3	G48-R65	GFGFITFTNPEHASVAMR		RRM	RRM	XRNAX
A0AV96	RBM47	593	RNA-binding protein 47 {ECO:0000305|PubMed:24916387}	L153-K160	LFIGGIPK		RRM	RRM	XRNAX
Q9BQ04	RBM4B	359	RNA-binding protein 4B	L4-R11	LFIGNLPR		RRM	RRM	XRNAX
Q9BQ04	RBM4B	359	RNA-binding protein 4B	N36-K45	NYGFVHIEDK		RRM	RRM	XRNAX
Q9Y580	RBM7	266	RNA-binding protein 7 {ECO:0000305}	G2-K20	GAAAAEADRTLFVGNLETK		RRM	RRM	XRNAX
Q6XE24	RBMS3	437	RNA-binding motif, single-stranded-interacting protein 3	G103-K117	GYGFVDFDSPAAAQK		RRM	RRM	XRNAX
P38159	RBMX	391	RNA-binding motif protein, X chromosome	V81-R93	VEQATKPSFESGR		RRM	RRM	XRNAX
P38159	RBMX	391	RNA-binding motif protein, X chromosome	L10-K22	LFIGGLNTETNEK		RRM	RRM	XRNAX
P50914	RPL14	215	Large ribosomal subunit protein eL14 {ECO:0000303|PubMed:24524803}	V12-K23	VAYVSFGPHAGK		ribosomal	ribosomal	XRNAX
P83731	RPL24	157	Large ribosomal subunit protein eL24 {ECO:0000303|PubMed:24524803}	E106-K116	EQAIRAAKEAK		ribosomal	ribosomal	XRNAX
Q9UNX3	RPL26L1	145	Ribosomal protein uL24-like {ECO:0000305}	M1-R11	MKFNPFVTSDR		ribosomal	ribosomal	XRNAX
P62899	RPL31	125	Large ribosomal subunit protein eL31 {ECO:0000303|PubMed:24524803}	I33-K39	IHGVGFK		ribosomal	ribosomal	XRNAX
Q9NQ39	RPS10P5	176	Putative ribosomal protein eS10-like {ECO:0000305}	K150-R164	KAEAGAGSATEFQFR		ribosomal	ribosomal	XRNAX
P60866	RPS20	119	Small ribosomal subunit protein uS10 {ECO:0000303|PubMed:24524803}	G52-K59	GPVRMPTK		ribosomal	ribosomal	XRNAX
Q15427	SF3B4	424	Splicing factor 3B subunit 4	N10-K23	NQDATVYVGGLDEK		RRM	RRM	XRNAX
P23246	SFPQ	707	Splicing factor, proline- and glutamine-rich	Y320-K332	YGEPGEVFINKGK		RRM	RRM	XRNAX
Q9GZT3	SLIRP	109	SRA stem-loop-interacting RNA-binding protein, mitochondrial	S15-R24	SINQPVAFVR		RRM	RRM	XRNAX
Q7KZF4	SND1	910	Staphylococcal nuclease domain-containing protein 1	S527-R539	SEAVVEYVFSGSR		Tnase-like	Tnase-like	XRNAX
Q96T58	SPEN	3664	Msx2-interacting protein	T439-K447	TLFIGNLEK		RRM	RRM	XRNAX
Q07955	SRSF1	248	Serine/arginine-rich splicing factor 1 {ECO:0000305}	G52-R65	GGPPFAFVEFEDPR		RRM	RRM	XRNAX
O75494	SRSF10	262	Serine/arginine-rich splicing factor 10	Y4-R15	YLRPPNTSLFVR		RRM	RRM	XRNAX
Q01130	SRSF2	221	Serine/arginine-rich splicing factor 2	G56-K65	GFAFVRFHDK		RRM	RRM	XRNAX
P84103	SRSF3	164	Serine/arginine-rich splicing factor 3	V12-K23	VYVGNLGNNGNK		RRM	RRM	XRNAX
Q13243	SRSF5	272	Serine/arginine-rich splicing factor 5	G38-R48	GFGFVEFEDPR		RRM	RRM	XRNAX
Q13247	SRSF6	344	Serine/arginine-rich splicing factor 6	N35-R46	NGYGFVEFEDSR		RRM	RRM	XRNAX
Q16629	SRSF7	238	Serine/arginine-rich splicing factor 7	V13-K24	VYVGNLGTGAGK		RRM	RRM	XRNAX
Q13242	SRSF9	221	Serine/arginine-rich splicing factor 9	H49-R58	HGLVPFAFVR		RRM	RRM	XRNAX
Q13242	SRSF9	221	Serine/arginine-rich splicing factor 9	I16-R26	IYVGNLPTDVR		RRM	RRM	XRNAX
O60506	SYNCRIP	623	Heterogeneous nuclear ribonucleoprotein Q	L245-K254	LFVGSIPKSK		RRM	RRM	XRNAX
O60506	SYNCRIP	623	Heterogeneous nuclear ribonucleoprotein Q	D372-R381	DYAFIHFDER		RRM	RRM	XRNAX
Q9BSH4	TACO1	297	Translational activator of cytochrome c oxidase 1	S131-R141	SKDTYLLYEGR		Coiled coil	Coiled coil	XRNAX
Q13148	TARDBP	414	TAR DNA-binding protein 43 {ECO:0000303|PubMed:7745706}	S273-R293	SGRFGGNPGGFGNQGGFGNSR		Gly-rich	Gly-rich	XRNAX
Q13148	TARDBP	414	TAR DNA-binding protein 43 {ECO:0000303|PubMed:7745706}	S190-R197	SRKVFVGR		RRM	RRM	XRNAX
P31483	TIA1	386	Cytotoxic granule associated RNA binding protein TIA1 {ECO:0000312|HGNC:HGNC:11802}	V245-R255	VFPDKGYSFVR		RRM	RRM	XRNAX
Q01085	TIAL1	375	Nucleolysin TIAR	G139-K148	GYGFVSFYNK		RRM	RRM	XRNAX
P67809	YBX1	324	Y-box-binding protein 1 {ECO:0000303|PubMed:10817758}	E82-K93	EDVFVHQTAIKK		CSD	CSD	XRNAX
Q9Y2T7	YBX2	364	Y-box-binding protein 2	N105-R112	NGYGFINR		CSD	CSD	XRNAX
Q9Y2T7	YBX2	364	Y-box-binding protein 2	E117-K127	EDVFVHQTAIK		CSD	CSD	XRNAX
